# Guided multi-agent AI invents highly accurate, uncertainty-aware transcriptomic aging clocks

**DOI:** 10.1101/2025.09.08.674588

**Authors:** Vinayak Agarwal, Orion Li, Christopher A. Petty, Timothy Kassis, Paul W.K.Rothemund, David A. Sinclair, Ashwin Gopinath

**Affiliations:** Blavatnik Institute, Dept. of Genetics, Paul F. Glenn Center for Biology of Aging Research at Harvard Medical School, Boston, MA 02115 USA; Department of Mechanical Engineering, Massachusetts Institute of Technology, Cambridge, MA 02139, USA; Department of Bioengineering, California Institute of Technology, Pasadena, CA 91125; Biostate.AI, 380 Portage Ave Palo Alto, CA 94306 USA; Bayoshiti AI, Koramangala, Bengaluru, Karnataka 560095, India

## Abstract

Scientific discovery has long relied on human creativity, with computation limited to analysis. Here we report an AI-guided system, K-Dense, that accelerates hypothesis testing and delivers robust scientific discoveries. Trained on ARCHS4 (57,584 samples, 28 tissues, 1,039 cohorts, ages 1–114), the unified ensemble clock achieved *R*^2^ = 0.854 and MAE = 4.26 years—while uniquely providing calibrated confidence intervals. This self-aware design flags predictions made at transitional or extreme ages, where biological heterogeneity peaks, suggesting clinical utility for uncertainty itself. Development revealed stage-specific markers, including CDKN2A/p16 (senescence), AMPD3 (muscle wasting), MIR29B2CHG (progeroid traits), and SEPTIN3 (neurodegeneration resistance). Sliding-window analysis across 85 overlapping ranges uncovered wave-like shifts in gene importance, showing that transcriptomic aging signatures evolve continuously, not discretely. By transforming biological age assessment from static point estimates to calibrated predictions with explicit uncertainty, this approach establishes reliable and interpretable clocks. Beyond the clock itself, K-Dense demonstrates how guided AI can compress months of exploration into weeks, pointing toward a scalable framework for accelerated scientific discovery.
