## Supplementary material for "Guided multi-agent AI invents highly accurate, uncertainty-aware transcriptomic aging clocks": Data files for aging clock analysis & manuscripts.: gene_ordering_AllTissues_data_sliding_window.csv

Gene	Y_Axis_Position	Peak_Window	Peak_Group
SECISBP2L	0	4.634408190529753	0
LMNB1	1	2.3178195120181737	0
TMPO	2	2.9999999999999996	0
ACTG1	3	3.0000000000000004	0
GPI	4	2.9999999999999996	0
YLPM1	5	3.0	0
CMPK1	6	3.0	0
HCFC1	7	3.0	0
DMTN	8	4.495809770342128	0
TPR	9	4.097452756983881	0
MBP	10	4.329796294933129	0
DDX24	11	4.0	0
VPS13B	12	4.0	0
F2RL1	13	4.0	0
USP8	14	4.0	0
MARCKSL1	15	1.195535793438201	0
BPTF	16	2.3895878326365962	0
WWTR1	17	2.0	0
ZNF217	18	2.0	0
ACLY	19	2.0	0
CCNDBP1	20	2.0	0
GRK6	21	2.0	0
DNAJC8	22	2.0	0
TECPR2	23	2.0	0
DICER1	24	2.0	0
NFKB1	25	2.0	0
CELF2	26	2.0	0
FAM78A	27	2.0	0
SEPHS2	28	1.0	0
SIK1	29	1.0	0
MBOAT7	30	1.0	0
MYO1E	31	1.0	0
UGDH	32	1.0	0
ATP2A3	33	1.0	0
TMPRSS2	34	1.0	0
RPS6KA3	35	2.484372980351768	0
AEBP1	36	0.2452868799660526	0
UBR3	37	0.0	0
FGD4	38	0.0	0
LTBP3	39	0.0	0
NOP53	40	0.0	0
ATP5F1D	41	0.0	0
DCBLD2	42	0.0	0
ECM1	43	0.0	0
SLMAP	44	0.0	0
ARHGAP32	45	1.903578237970919	0
BIRC6	46	1.5024761514076366	0
SUMO2	47	1.339289965920972	0
DNAJA1	48	2.373228566667318	0
H2AC20	49	3.5181550867790543	0
RNVU1-18	50	8.829105264045712	1
ZNF445	51	5.0	1
FRAT2	52	5.0	1
RBFOX2	53	5.0	1
TEAD1	54	5.0	1
KLF9	55	5.0	1
SSR3	56	5.0	1
C15orf48	57	6.000000000000001	1
DCP2	58	6.0	1
ZNF267	59	6.0	1
ANKRD11	60	6.0	1
TSPYL2	61	6.0	1
TNFSF13B	62	6.0	1
ZMYM2	63	6.0	1
CD109	64	5.5816249825174395	1
CGGBP1	65	7.629639102556	1
ENSG00000259001	66	5.222615210491157	1
RNF145	67	5.610437915582957	1
SHMT2	68	7.076721684678383	1
GIGYF1	69	9.742993528216148	1
PDE4DIPP2	70	9.318954395920683	1
PACS2	71	9.0	1
SNX10	72	9.0	1
UBTF	73	9.0	1
LTBR	74	9.0	1
MED15	75	9.0	1
MAPK6	76	7.0	1
SPOP	77	7.000000000000001	1
CBX3	78	9.692699438898346	1
NOP10	79	8.0	1
IDO1	80	8.14084060691965	1
KPNB1	81	8.364862308023799	1
ARHGEF2	82	6.73836884640224	1
H3-3A	83	6.816133423449426	1
H4C12	84	8.0	1
CCT7	85	8.0	1
TIA1	86	8.0	1
DGKZ	87	8.0	1
TARDBP	88	8.0	1
PAQR8	89	7.681198811353615	1
MGRN1	90	7.498965978767508	1
SLC25A6	91	7.543676637611709	1
TCAF1	92	14.576030079572192	2
HM13	93	10.120072273129919	2
CMTM6	94	13.139658433973748	2
LYL1	95	14.999999999999998	2
CDC42SE2	96	12.322282295510215	2
TCF3	97	11.79014551926271	2
MAX	98	13.102243103293429	2
SPRR3	99	12.194016317149087	2
SLC39A1	100	10.0	2
PSME3	101	10.0	2
TACC1	102	10.0	2
CREB3L1	103	10.25146773137597	2
CHMP1A	104	12.413271482964646	2
PHF3	105	11.000000000000002	2
TAP1	106	11.0	2
CANT1	107	11.0	2
MOB3A	108	10.999999999999998	2
NRGN	109	10.614662781860744	2
UBE2D3	110	10.615337558299178	2
CD59	111	10.587528799134319	2
SELENOK	112	10.563379605503927	2
CKAP4	113	10.897878688039487	2
GPBP1	114	11.41452192441608	2
ERP29	115	11.18785812195359	2
SCAF11	116	12.02776592144033	2
MIDN	117	14.0	2
BDP1	118	14.0	2
KIF5B	119	14.0	2
NSD2	120	14.0	2
STXBP2	121	14.0	2
HNRNPF	122	11.785675605743531	2
SPINK5	123	12.0	2
WFDC2	124	12.0	2
HNRNPR	125	12.0	2
LRP10	126	12.0	2
SAMD4B	127	12.0	2
TGFB1	128	12.0	2
DAZAP2	129	12.5	2
MTCO1P12	130	13.50677665850407	2
KHSRP	131	10.441157172157045	2
UPF1	132	11.707421153534385	2
TDP2	133	12.596461080748837	2
ENSG00000275216	134	12.499154351816756	2
NBEAL1	135	12.454658875283076	2
TRIM8	136	13.0	2
IRF2	137	13.0	2
SIGLEC10	138	13.0	2
PIM2	139	12.999999999999998	2
ZYX	140	13.0	2
PI3	141	13.40565773818376	2
SYNGR2	142	13.469567852429066	2
DCAF7	143	16.07999528996586	3
ARHGEF18	144	17.785627240128793	3
CLDN1	145	19.712071360878713	3
ILRUN	146	18.37077687681699	3
RALA	147	15.417354105352455	3
REV3L	148	15.000000000000002	3
RPLP1	149	15.0	3
LPP	150	15.0	3
ATP5PO	151	15.0	3
KTN1	152	15.0	3
ARID4B	153	15.866033636462653	3
H1-10	154	18.0	3
BACH1	155	18.0	3
CLU	156	18.0	3
PPFIBP1	157	18.0	3
CROCC	158	18.0	3
MTSS2	159	18.0	3
CRTC2	160	18.384489329729153	3
YPEL3	161	19.0	3
FLII	162	19.0	3
NFATC3	163	19.0	3
IL2RB	164	19.0	3
GPX1	165	19.0	3
LMNB2	166	19.0	3
HMGB1	167	18.288381835909526	3
MT-TV	168	18.44104828625744	3
FAM102A	169	18.855937816568215	3
MBD6	170	18.80255861372467	3
GIMAP6	171	16.358113588970607	3
MTHFD2	172	16.0	3
HSH2D	173	16.0	3
SCRIB	174	16.0	3
LRCH4	175	17.08306962592873	3
FMNL1	176	17.727938431701165	3
LEPR	177	18.00254301315028	3
KRT4	178	17.0	3
RPL22P1	179	18.624427370709636	3
SCAMP2	180	24.68656051395178	4
STAT6	181	24.714602838003835	4
MBNL3	182	22.610235323822813	4
GDF15	183	23.186020470974555	4
MACROH2A1	184	21.44156683808423	4
RPS27L	185	21.936030144531724	4
VAMP8	186	24.262423856738593	4
SETD2	187	24.322339685598635	4
CFI	188	21.72203437001109	4
APEX1	189	24.0	4
ITPR3	190	24.0	4
SYK	191	24.0	4
PSMA7	192	24.0	4
REPS2	193	24.0	4
ZNF121	194	24.0	4
HDAC2	195	24.0	4
LUCAT1	196	24.0	4
DEF6	197	24.00061497157762	4
MRPL24	198	24.686086181640785	4
IKZF3	199	24.298650314255198	4
NPTXR	200	23.0	4
SETD1B	201	23.0	4
RPL22L1	202	23.0	4
NREP	203	23.0	4
AK4	204	23.0	4
AP1M1	205	23.0	4
RUNX3	206	21.170933758265036	4
ISG20	207	22.0	4
RNPS1	208	22.0	4
DAZAP1	209	22.0	4
KDM6B	210	22.0	4
NUTF2	211	22.0	4
SRI	212	22.0	4
BCL9L	213	21.964957219488124	4
CDKN2A	214	22.0	4
HIVEP2	215	24.966561093326458	4
TCEAL4	216	24.368019234311014	4
GRB10	217	24.306714089492992	4
RPS24	218	24.437006136769764	4
BIN1	219	22.410116056141646	4
PLAC8	220	20.794736904166694	4
TET3	221	20.803968745244205	4
STRN4	222	20.35751826198883	4
FBRS	223	20.0	4
TNFSF13	224	20.0	4
ZSWIM8	225	20.0	4
NLRP1	226	20.0	4
MTDH	227	20.0	4
FAM83H	228	20.0	4
TCF7	229	20.0	4
FHL3	230	22.90538920923132	4
MGST1	231	20.999999999999996	4
FCMR	232	21.0	4
PACS1	233	21.0	4
IRF1	234	21.0	4
ALKBH5	235	21.0	4
GNG2	236	21.0	4
NUCKS1	237	21.0	4
RPS17	238	21.0	4
RAB1B	239	29.569207059810523	5
PYCARD	240	28.92822528942613	5
TNFRSF14	241	29.649760922533712	5
CHD9	242	25.28436890673482	5
SECTM1	243	29.999999999999996	5
CASK	244	25.0	5
GTF3C1	245	25.0	5
SELENON	246	25.0	5
SF1	247	25.0	5
SPN	248	25.0	5
TAP2	249	25.0	5
CPSF7	250	26.66440858704886	5
SLA	251	29.0	5
ADAM9	252	28.999999999999996	5
YIPF3	253	29.0	5
TLE5	254	29.0	5
ACACB	255	29.0	5
GORASP2	256	29.0	5
EI24	257	28.0	5
UQCC2	258	25.92560519631906	5
GBP4	259	29.301453684154627	5
STARD7	260	27.0	5
DOCK5	261	27.0	5
HECTD1	262	27.0	5
ZNF385A	263	27.0	5
DYSF	264	27.0	5
MTMR3	265	27.0	5
RPS15	266	27.0	5
PIKFYVE	267	27.000000000000004	5
SMARCA4	268	27.0	5
STC2	269	26.0	5
THOC2	270	26.0	5
ILF3	271	26.0	5
ANXA4	272	26.0	5
CLSTN3	273	26.0	5
HSPE1	274	26.0	5
IPO5	275	25.999999999999996	5
YWHAG	276	26.028890047229165	5
FLI1	277	29.948928452847422	5
GBP5	278	25.75086530283058	5
RPS20	279	25.25	5
SOX9	280	28.012202756640967	5
SOX4	281	28.000000000000004	5
PSME2	282	28.0	5
CNPPD1	283	28.000000000000004	5
CDH2	284	28.0	5
CDV3	285	27.999999999999996	5
MTND1P23	286	31.386868474943665	6
MAP2	287	31.899638582095832	6
GHITM	288	30.579106651651326	6
SEPTIN6	289	32.299668563792935	6
ABHD17A	290	34.48265032674678	6
PTPRK	291	34.0	6
FAM168B	292	34.0	6
ATXN7L3B	293	34.0	6
PFN1	294	34.0	6
SAFB2	295	34.0	6
CNNM2	296	34.0	6
STXBP5	297	34.0	6
YIF1B	298	32.02169130497964	6
NME1	299	31.0	6
PPP2CA	300	30.999999999999996	6
WTAP	301	31.0	6
NAPA	302	31.0	6
CCDC69	303	31.0	6
FNBP1	304	31.0	6
GIMAP5	305	31.0	6
PKP4	306	31.0	6
SPEG	307	31.000000000000004	6
FAM114A1	308	31.0	6
HCP5	309	31.0	6
EIF5B	310	30.201259955100095	6
JAML	311	30.620449281451208	6
ERBB3	312	31.75690511585789	6
SNRPD2	313	33.0	6
PLEKHO2	314	33.0	6
RNH1	315	33.0	6
BTF3	316	33.0	6
FUS	317	33.0	6
ST8SIA4	318	33.0	6
IL2RG	319	33.0	6
MAGT1	320	33.0	6
ENSG00000264063	321	31.967171426966594	6
ENSG00000277437	322	32.993854914106436	6
OSTF1	323	33.413105377090126	6
CCR7	324	34.69990050369052	6
KRT7	325	34.76900616206372	6
ENO3	326	30.467999490231563	6
APBB1IP	327	32.5	6
WDR82	328	32.62380700214826	6
MDH2	329	30.0	6
BCL2	330	30.0	6
PPP6R1	331	30.0	6
MICAL3	332	30.91926391080072	6
NCL	333	30.667905321548858	6
CCND2	334	33.6342413277777	6
DENND2D	335	30.54274833484088	6
ORMDL3	336	32.0	6
STRAP	337	32.0	6
SNX6	338	32.0	6
EHD1	339	32.0	6
LINC00861	340	32.0	6
GIMAP4	341	32.0	6
DAB2IP	342	32.0	6
UBXN1	343	32.0	6
CCT4	344	36.16917363978362	7
U2AF2	345	36.73254597308822	7
SMARCA1	346	38.99272421037815	7
LTBP4	347	37.57838517627192	7
GVINP1	348	38.68675901126206	7
TNFRSF10B	349	36.37309592308098	7
TCF25	350	35.0	7
CREG1	351	35.0	7
TSEN34	352	35.0	7
STAT5A	353	36.82798772805045	7
PLAAT3	354	36.024792676849486	7
UBE2V1	355	35.49988549814132	7
HMGB2	356	35.56453213315249	7
PSMF1	357	35.61178163357003	7
PSMB10	358	39.66615879730779	7
TAOK3	359	37.71700772870867	7
PLXNB2	360	36.24670778678962	7
GLS	361	36.0	7
DDX39A	362	36.0	7
FMNL3	363	36.0	7
MET	364	38.80471014547781	7
MYL1	365	36.08667236314397	7
ICAM2	366	36.60437260996014	7
TSPAN8	367	39.0	7
F5	368	39.0	7
MPRIP	369	39.0	7
UBA7	370	39.0	7
CDK4	371	39.0	7
GIT2	372	39.0	7
BPIFA1	373	39.0	7
ATP6V1B2	374	39.0	7
BCL11A	375	39.0	7
UBE2I	376	38.0	7
REPIN1	377	38.0	7
DNAJA4	378	38.0	7
PSMB3	379	38.0	7
DOCK11	380	38.0	7
PPP2R1A	381	38.0	7
H19	382	37.51163036265237	7
RAP2B	383	37.895358458454844	7
RNA5-8SN2	384	37.29874559053798	7
ST13	385	37.0	7
BMPR2	386	37.0	7
MAP4	387	37.0	7
PGRMC2	388	37.0	7
NDUFA13	389	37.0	7
PSMA3-AS1	390	37.0	7
FOXN3	391	37.0	7
POLDIP2	392	37.0	7
RNA5-8SN1	393	43.64922362693376	8
MTND2P28	394	44.29867965234751	8
OSTC	395	44.9886036725142	8
COL5A2	396	40.492969143465096	8
HEPACAM	397	44.66176447829956	8
CTBP1	398	41.0	8
SLC7A2	399	41.0	8
ABCC5	400	41.0	8
CAV2	401	41.0	8
BAZ2B	402	41.0	8
INKA2	403	41.0	8
DYNLRB1	404	41.0	8
SC5D	405	41.0	8
PTPRU	406	42.0	8
HGS	407	42.0	8
PPP3CB	408	42.0	8
PREX1	409	42.0	8
SQOR	410	42.0	8
ARHGAP29	411	42.82462241599763	8
C1orf115	412	40.869701599402994	8
NQO1	413	40.0	8
PILRA	414	40.0	8
RPL7L1	415	40.0	8
POLR2E	416	40.08865623044741	8
HBP1	417	44.566773110878266	8
LMO7	418	41.60824897125362	8
ALOX15	419	42.15514769881736	8
TBXAS1	420	43.0	8
NNT	421	43.0	8
PCBP4	422	43.0	8
DNMT1	423	43.0	8
IFNGR2	424	43.0	8
DLC1	425	43.10111934004655	8
ATP5F1C	426	44.0	8
FYCO1	427	44.0	8
BCKDK	428	43.99999999999999	8
USP54	429	44.0	8
POGZ	430	43.957717543161635	8
ZFHX3	431	44.71688357486625	8
ARPC5	432	43.82989790138942	8
RPS29	433	44.92843649760555	8
ATP2A1	434	43.40655801934821	8
ADK	435	42.10842917918792	8
MUC5AC	436	42.75593130440183	8
DCAF11	437	40.14484744652421	8
SLC7A11	438	41.10265126143134	8
HMGN2	439	49.34040857005704	9
CENATAC	440	45.29869875269526	9
NHSL2	441	46.03875359026647	9
MGAT1	442	46.23992782025733	9
RILPL2	443	45.688090519400696	9
STMN3	444	46.62804929065832	9
PSMA5	445	46.0	9
PSMB6	446	46.0	9
TMEM164	447	48.43923170632959	9
COX7C	448	46.00682989062573	9
NENF	449	45.94096686928667	9
PKP1	450	46.63384134386202	9
CDH3	451	47.0	9
IPO7	452	47.0	9
CERS6	453	47.0	9
NECAP2	454	47.0	9
PADI2	455	47.0	9
PIP4K2B	456	47.0	9
FXR1	457	45.0	9
UBR2	458	45.0	9
RPL14	459	45.0	9
RGS14	460	45.0	9
AKAP9	461	45.0	9
CERK	462	45.0	9
MUC1	463	45.81732853791558	9
RPL36AL	464	45.67304489255396	9
CTBP2	465	45.05946587645859	9
STING1	466	48.0	9
ZFAS1	467	48.0	9
HMGCR	468	48.00000000000001	9
ATXN10	469	48.0	9
BRK1	470	48.0	9
ANP32E	471	48.078722614611216	9
MAPKAPK2	472	49.0	9
SLPI	473	49.0	9
LFNG	474	49.00000000000001	9
RER1	475	49.0	9
PTP4A2	476	49.0	9
FAM53C	477	49.0	9
CAPN3	478	49.0	9
RPL36	479	49.0	9
PANK3	480	49.191825739238155	9
NDUFB11	481	47.938560205069265	9
POLR2K	482	49.766574941914364	9
LIMD2	483	53.546198785232136	10
UBE2L3	484	51.198533079635766	10
CSNK2A1	485	51.48720653867875	10
SEPTIN9	486	54.08057084592514	10
PGAM1	487	52.05593620914783	10
UGP2	488	50.0	10
NOSIP	489	50.0	10
CPSF6	490	50.0	10
NDUFB4	491	50.0	10
TUBB6	492	50.0	10
ZMYND11	493	50.0	10
HNRNPC	494	50.0	10
NF1	495	50.0	10
ATP6V0E1	496	53.85167334705562	10
ZBTB7B	497	53.66630873640815	10
GTF2A2	498	52.33470745903234	10
STK40	499	53.0	10
C1orf162	500	53.0	10
INTS6	501	53.0	10
DDB1	502	52.22050314902485	10
TSN	503	54.718067564750484	10
MED13	504	54.0	10
NDRG4	505	54.0	10
HOOK1	506	54.0	10
CACNA1A	507	53.99999999999999	10
ATP13A2	508	54.0	10
ABLIM3	509	53.99999999999999	10
ADH5	510	54.0	10
MAP3K11	511	54.0	10
RAB11A	512	54.0	10
NCOA4	513	52.22349335430436	10
RAB13	514	52.37096626121607	10
VPS51	515	52.868068526491975	10
COX7B	516	51.670522223867145	10
CBWD3	517	52.0	10
PNP	518	52.0	10
NASP	519	52.0	10
TMEM127	520	52.0	10
COX20	521	52.0	10
IPO9	522	52.0	10
MT-ATP6	523	52.00000000000001	10
ZNF664	524	52.0	10
EPAS1	525	50.07696570664983	10
NDFIP2	526	50.97439402429999	10
ARHGAP23	527	53.17746906296919	10
SNX9	528	51.0	10
PSMC4	529	51.0	10
PTBP3	530	51.0	10
ATP1A2	531	51.0	10
LAMB1	532	51.0	10
BHLHE41	533	50.99999999999999	10
SNU13	534	51.0	10
RASA1	535	50.99999999999999	10
CHD2	536	51.0	10
PPARG	537	51.0	10
ATXN2	538	50.534748855074355	10
ESYT1	539	51.77442494550622	10
HNRNPD	540	50.11140294167166	10
EP400	541	53.078290192096155	10
PMAIP1	542	54.2135158724415	10
BCL11B	543	53.79283326435823	10
MTCH2	544	50.16271629619772	10
ANP32B	545	58.458685673382746	11
REEP5	546	57.7241297500426	11
PTP4A3	547	59.16188696611528	11
EGFR	548	59.738571761369876	11
NPIPA1	549	56.59385036666072	11
OPA1	550	57.244693229207066	11
DLST	551	58.0	11
IL10RA	552	58.0	11
IL1R1	553	58.0	11
RN7SL3	554	58.0	11
PPP1R9B	555	57.99999999999999	11
GNA11	556	58.0	11
ZDHHC7	557	58.0	11
CSH2	558	58.53684086781204	11
CSH1	559	58.23586683899979	11
LRP2	560	56.66048480338583	11
CACNA2D1	561	59.99999999999999	11
ENSG00000275757	562	55.06689494764494	11
RAB10	563	57.0	11
MAST2	564	57.0	11
CHASERR	565	57.0	11
DENND5A	566	57.0	11
HSPA4	567	57.0	11
GNB4	568	57.0	11
PPP3CA	569	57.0	11
TMEM131L	570	55.60932689718423	11
ST6GAL1	571	55.0	11
NRAS	572	55.0	11
MEGF8	573	55.0	11
DPP4	574	55.0	11
EZH1	575	55.0	11
PCDH1	576	55.789862767900836	11
SLC7A7	577	55.70269751168273	11
SAMSN1	578	55.50137656377417	11
SEPTIN8	579	59.23857716911132	11
ITCH	580	58.99999999999999	11
ATP2C1	581	59.0	11
CD151	582	58.99999999999999	11
JOSD1	583	59.0	11
TMEM33	584	58.99999999999999	11
ABLIM1	585	55.04824393216383	11
LTB	586	57.327355451087676	11
MYO10	587	56.0	11
TIMM8B	588	55.99999999999999	11
PLP2	589	56.0	11
CAMTA2	590	56.0	11
RPS4X	591	56.0	11
FH	592	60.88025326197738	12
CWC27	593	63.18113554876438	12
PHB1	594	62.645323263168784	12
CCAR1	595	62.89146175944138	12
UNC13D	596	61.04652171291075	12
CLSTN1	597	64.56828873227002	12
LRBA	598	64.25323179705036	12
UBE2J1	599	61.64469257428848	12
RAD21	600	62.0	12
USF1	601	62.0	12
UBE2N	602	62.0	12
RAB1A	603	62.00000000000001	12
PIK3R5	604	62.0	12
LAPTM4A	605	62.0	12
NXF1	606	61.99999999999999	12
ZFP36	607	63.0	12
THRA	608	63.0	12
TSPYL4	609	63.0	12
SHANK3	610	63.0	12
AKAP13	611	62.99999999999999	12
FOXO4	612	63.00000000000001	12
KIAA2013	613	63.0	12
RETREG2	614	63.0	12
ENSG00000283738	615	63.41621023616646	12
KLF6	616	63.34044725562008	12
PTGFRN	617	64.8611710826884	12
SLC1A3	618	63.399485221724326	12
PLEKHB1	619	63.29571068045161	12
GAB2	620	61.86850556609506	12
PPM1A	621	60.270118340943256	12
DUSP6	622	60.0	12
FAU	623	60.0	12
MIB1	624	60.0	12
SLC25A23	625	60.0	12
CGA	626	60.51386550062016	12
GFAP	627	62.09526885425415	12
H3-3B	628	62.06401951611097	12
SLC43A2	629	60.44673229813382	12
MIR663A	630	61.0	12
ACO2	631	61.0	12
KIF1C	632	61.0	12
LSM14A	633	61.0	12
TRPM7	634	61.0	12
C1R	635	64.6161966208661	12
ATL3	636	62.68919278181211	12
USP47	637	64.0	12
SERPING1	638	64.0	12
TNRC18	639	64.0	12
PREPL	640	64.0	12
FKBP1A	641	64.0	12
FOXA1	642	64.0	12
EIF4H	643	69.45379201604054	13
MLLT11	644	67.4853387475421	13
MLLT1	645	68.96027836140226	13
SEPTIN3	646	69.9959957638356	13
AAGAB	647	65.4834559517223	13
AMFR	648	65.0	13
PIK3CG	649	65.0	13
ATP6V0B	650	65.0	13
FLOT1	651	65.0	13
CSNK1G2	652	65.0	13
MYORG	653	65.0	13
MIPOL1	654	65.0	13
PPM1M	655	65.0	13
HNRNPUL1	656	69.0	13
NME4	657	69.0	13
NUP153	658	69.0	13
NME2	659	69.0	13
VPS35	660	69.0	13
ARPC1A	661	68.02736094651101	13
NAP1L1	662	68.42463275808882	13
PFDN4	663	68.61943273983864	13
GNG5	664	69.17560920475707	13
SF3B4	665	67.61892632541964	13
NSMF	666	68.0	13
PTBP1	667	68.0	13
SLC25A5	668	68.0	13
METAP2	669	68.0	13
OSBPL1A	670	68.0	13
NGRN	671	65.74613836169527	13
COPG2IT1	672	69.37656805571743	13
MORC4	673	67.6105781040826	13
SMC3	674	66.0	13
C1QBP	675	66.0	13
CRTAP	676	66.0	13
RNU1-1	677	66.0	13
SLC25A3	678	66.0	13
ENSG00000265401	679	67.2804955949978	13
CSGALNACT2	680	67.0	13
ACSS1	681	67.0	13
CLEC7A	682	67.0	13
MBNL1	683	67.0	13
SET	684	66.66462002412007	13
SRSF9	685	66.49542451280857	13
UCHL1	686	66.5949192291922	13
SLC25A1	687	67.6260358493563	13
CADM3	688	68.68054948932058	13
SNAP25	689	69.79605788083576	13
APRT	690	73.8497499920474	14
FBP1	691	74.77019144286665	14
USO1	692	71.69949698551888	14
GRAMD1B	693	72.86502405723978	14
EIF4G1	694	70.0	14
TTLL7	695	70.0	14
TMED9	696	70.0	14
CRYBG3	697	70.0	14
DENND4C	698	70.0	14
TSC22D4	699	70.9686839184048	14
CCDC88C	700	72.0	14
RNU4-2	701	72.0	14
GSTK1	702	72.0	14
MIR663B	703	72.0	14
PRDX1	704	72.0	14
RTN1	705	72.0	14
GLRX	706	72.0	14
MED25	707	72.0	14
PITPNA	708	72.35262116808195	14
RNA5-8SN3	709	71.0	14
MCF2L	710	71.0	14
SNORD17	711	71.0	14
BTAF1	712	71.0	14
SCRN1	713	71.0	14
TNFRSF1A	714	71.0	14
KIF5A	715	71.0	14
AGAP3	716	71.0	14
DUS1L	717	71.0	14
COL6A2	718	74.77793335790845	14
ATP6V0E2	719	74.78866952298195	14
USP11	720	70.96137585098127	14
CIC	721	74.0	14
AAK1	722	74.0	14
CD52	723	74.0	14
EIF3I	724	74.0	14
TM9SF2	725	74.0	14
EIF2S2	726	74.0	14
TTC14	727	74.0	14
COL18A1	728	74.60100129383648	14
DNER	729	74.39926020393767	14
ENSG00000203396	730	72.72637833366039	14
MSRB1	731	73.0	14
WASF2	732	73.0	14
PSMB8	733	73.0	14
PTN	734	73.0	14
BTK	735	73.0	14
DAG1	736	73.00000000000001	14
ATP6V0D1	737	73.46300617556363	14
VPS53	738	73.37617117155536	14
PCNP	739	75.70873276909184	15
CYB561A3	740	78.36673167180463	15
STAB1	741	79.0	15
AKT3	742	79.0	15
EPB41L3	743	79.0	15
LEPROTL1	744	79.0	15
SRRT	745	79.0	15
UBA1	746	79.0	15
GOLGB1	747	79.0	15
USP33	748	79.0	15
PATJ	749	76.70328928724098	15
SARAF	750	79.61462596945573	15
SNX2	751	79.01959928260246	15
STT3A	752	79.11951350283688	15
CALM1	753	76.52066983378167	15
HSPB6	754	78.0	15
SLC16A3	755	78.0	15
SEMA4A	756	78.0	15
CAP1	757	78.0	15
PBX1	758	78.0	15
ATR	759	78.0	15
RPL23	760	78.0	15
PDIA6	761	78.0	15
XRN2	762	78.0	15
IGLC2	763	77.49230360447265	15
SP100	764	77.08686777144928	15
IGLC3	765	78.51301191258557	15
NDUFB2	766	77.0	15
SLC4A8	767	77.0	15
SEC31A	768	77.0	15
SH3D19	769	77.0	15
RAB5C	770	77.0	15
ANXA5	771	77.0	15
ARHGEF6	772	77.0	15
CTSC	773	77.0	15
HLA-DMB	774	77.0	15
HACD4	775	77.0	15
PARP14	776	77.0	15
B4GALT1	777	76.03022220167416	15
SLC12A9	778	78.73951232411078	15
TUB	779	76.0	15
PDLIM2	780	76.0	15
SHTN1	781	76.0	15
S100A16	782	76.0	15
TASOR	783	76.0	15
DCXR	784	76.0	15
CAMSAP2	785	76.0	15
CLPTM1	786	76.0	15
DAPP1	787	76.0	15
GRINA	788	76.0	15
SNCA	789	76.25260645083344	15
ECPAS	790	75.49479112894664	15
SHC1	791	75.0	15
UCP2	792	75.0	15
UBN2	793	75.0	15
MYL12B	794	75.0	15
CRIP1	795	75.0	15
PNMA1	796	75.0	15
TNFRSF21	797	75.0	15
ATP9B	798	75.0	15
ENSG00000279159	799	75.0	15
VASP	800	80.93351705416435	16
TFPI	801	83.0	16
PRDX3	802	83.0	16
RBM47	803	83.0	16
RPL18	804	83.0	16
MAST3	805	83.0	16
MEGF9	806	83.0	16
USP9X	807	83.0	16
PPP2R5C	808	83.0	16
ABI2	809	83.0	16
BBX	810	83.0	16
SAP18	811	83.50966454311461	16
F11R	812	82.73254374073602	16
CLIP4	813	84.0	16
DNM1	814	84.0	16
EIF4E3	815	84.0	16
PCLO	816	84.0	16
LDLR	817	84.0	16
ITGA7	818	84.0	16
DHX9	819	84.0	16
CORO1C	820	83.99999999999999	16
OIP5-AS1	821	84.0	16
STAT2	822	84.0	16
PPM1K	823	84.0	16
ZNF644	824	84.0	16
DDX1	825	84.0	16
RPN2	826	84.0	16
SOGA1	827	80.39381959746332	16
SKP1	828	81.35032859688863	16
PLK2	829	82.0	16
TRIP11	830	82.0	16
ZBTB37	831	82.0	16
SIRPA	832	82.0	16
PET100	833	82.0	16
NDUFB8	834	82.0	16
FRK	835	82.0	16
DNTTIP2	836	82.0	16
PABPC4	837	82.0	16
FEZ1	838	80.11900259490353	16
COL16A1	839	81.0	16
TSPAN14	840	81.0	16
RPL27	841	81.0	16
CCDC82	842	81.0	16
SAMD9	843	81.0	16
TCF4	844	81.0	16
ARRDC3	845	81.0	16
PA2G4	846	81.0	16
SETX	847	81.0	16
SRSF2	848	81.0	16
AKR1B1	849	80.55429646053061	16
CYRIA	850	80.0	16
FARP1	851	80.0	16
NRBP1	852	80.0	16
GM2A	853	80.0	16
LAIR1	854	80.0	16
SCAMP5	855	80.0	16
XPOT	856	80.0	16
ZFR	857	85.0	17
MAF	858	85.0	17
RASA3	859	85.0	17
RPL27A	860	85.0	17
PDHA1	861	85.0	17
ATP6V1G1	862	85.0	17
MIR3648-1	863	85.0	17
RNF13	864	85.0	17
OSMR	865	85.0	17
AKAP12	866	85.0	17
IGKV1-33	867	85.0	17
YTHDC1	868	85.0	17
RIPOR1	869	85.0	17
NISCH	870	85.0	17
AGAP2	871	85.0	17
HDGFL3	872	85.0	17
