## Supplementary material for "Guided multi-agent AI invents highly accurate, uncertainty-aware transcriptomic aging clocks": Data files for aging clock analysis & manuscripts.: gene_ordering_blood&colon_data_sliding_window.csv

Gene	Y_Axis_Position	Peak_Window_Blood	Peak_Group_Blood
AARS1	0	0.0	0
PRKCB	1	0.0	0
PRMT5	2	0.0	0
PRRC1	3	0.0	0
PSEN1	4	0.0	0
PSMA2	5	0.0	0
PSMA3-AS1	6	0.0	0
PSMA7	7	0.0	0
PSMB8	8	0.0	0
PSMC5	9	0.0	0
PSMD13	10	0.0	0
PPT1	11	0.0	0
PSME4	12	0.0	0
PTK7	13	0.0	0
PTMS	14	0.0	0
PTPN11	15	0.0	0
PUF60	16	0.0	0
PUM1	17	0.0	0
RAB14	18	0.0	0
RAB2A	19	0.0	0
RAB7A	20	0.0	0
RALGAPA2	21	0.0	0
RALGAPB	22	0.0	0
PTAFR	23	0.0	0
PPP4R2	24	0.0	0
PPP3CA	25	0.0	0
PPP2CA	26	0.0	0
PIK3R5	27	0.0	0
PIM2	28	0.0	0
PIP4K2B	29	0.0	0
PJA2	30	0.0	0
PLCE1	31	0.0	0
PLCL2	32	0.0	0
PLEKHB2	33	0.0	0
PLEKHH1	34	0.0	0
PLOD1	35	0.0	0
PLOD3	36	0.0	0
PLXNA1	37	0.0	0
PML	38	0.0	0
PNKD	39	0.0	0
PNPLA6	40	0.0	0
POLDIP2	41	0.0	0
POLE	42	0.0	0
POM121C	43	0.0	0
POU2F2	44	0.0	0
PPARA	45	0.0	0
PPARG	46	0.0	0
PPIA	47	0.0	0
PPP1CC	48	0.0	0
PPP1R15B	49	0.0	0
RALGPS2	50	0.0	0
PIK3CD	51	0.0	0
RAPGEF1	52	0.0	0
RB1CC1	53	0.0	0
RPL35	54	0.0	0
RPL7	55	0.0	0
RPL7A	56	0.0	0
RPLP0	57	0.0	0
RPN2	58	0.0	0
RPS15A	59	0.0	0
RPS27L	60	0.0	0
RPS6KA5	61	0.0	0
RPS9	62	0.0	0
RSL1D1	63	0.0	0
RPL14	64	0.0	0
RTF1	65	0.0	0
S100A16	66	0.0	0
S1PR4	67	0.0	0
SAP18	68	0.0	0
SAR1A	69	0.0	0
SC5D	70	0.0	0
SCAF8	71	0.0	0
SCAMP2	72	0.0	0
SCAP	73	0.0	0
SCARNA10	74	0.0	0
SCARNA13	75	0.0	0
S100A11	76	0.0	0
RPL11	77	0.0	0
ROMO1	78	0.0	0
ROBO1	79	0.0	0
RBM12B	80	0.0	0
RBM25	81	0.0	0
RBM26	82	0.0	0
RCSD1	83	0.0	0
REEP3	84	0.0	0
RELCH	85	0.0	0
RELT	86	0.0	0
RETREG1	87	0.0	0
REX1BD	88	0.0	0
RGS1	89	0.0	0
RHPN2	90	0.0	0
RIC1	91	0.0	0
RIOK3	92	0.0	0
RMND5A	93	0.0	0
RNA5-8SN3	94	0.0	0
RNF11	95	0.0	0
RNF141	96	0.0	0
RNF144B	97	0.0	0
RNF187	98	0.0	0
RNF44	99	0.0	0
RNPEPL1	100	0.0	0
RNU1-27P	101	0.0	0
RNU4-2	102	0.0	0
RARS2	103	0.0	0
PHF14	104	0.0	0
PHACTR2	105	0.0	0
PGRMC1	106	0.0	0
MRPS25	107	0.0	0
MRPS35	108	0.0	0
MSL1	109	0.0	0
MT-ND2	110	0.0	0
MT-ND5	111	0.0	0
MT-ND6	112	0.0	0
MT-TC	113	0.0	0
MTHFD1	114	0.0	0
MTMR4	115	0.0	0
MTND1P23	116	0.0	0
MRPL35	117	0.0	0
MTOR	118	0.0	0
MYH10	119	0.0	0
MYH9	120	0.0	0
MYL12B	121	0.0	0
MYO1B	122	0.0	0
MYO1C	123	0.0	0
MYO1G	124	0.0	0
MYO6	125	0.0	0
NAAA	126	0.0	0
NANS	127	0.0	0
NAP1L1	128	0.0	0
MVP	129	0.0	0
MRFAP1	130	0.0	0
MPZL1	131	0.0	0
MPC1	132	0.0	0
MCU	133	0.0	0
MDM4	134	0.0	0
MDN1	135	0.0	0
MED13L	136	0.0	0
MED14	137	0.0	0
MET	138	0.0	0
MFAP4	139	0.0	0
MGAT2	140	0.0	0
ZNF766	141	0.0	0
MGAT4B	142	0.0	0
MGP	143	0.0	0
MGST3	144	0.0	0
MIA3	145	0.0	0
MIAT	146	0.0	0
MIGA2	147	0.0	0
MIR223HG	148	0.0	0
MIR3648-1	149	0.0	0
MIR4435-2HG	150	0.0	0
MLF2	151	0.0	0
MMP24OS	152	0.0	0
MON2	153	0.0	0
MORC3	154	0.0	0
MORF4L2	155	0.0	0
NAPRT	156	0.0	0
NBAS	157	0.0	0
NBPF8	158	0.0	0
NBPF9	159	0.0	0
OIP5-AS1	160	0.0	0
ORAI2	161	0.0	0
OTUD5	162	0.0	0
OTULINL	163	0.0	0
PABPC4	164	0.0	0
PACS1	165	0.0	0
PAFAH1B1	166	0.0	0
PAFAH1B2	167	0.0	0
PAG1	168	0.0	0
PAICS	169	0.0	0
PALS1	170	0.0	0
PARP10	171	0.0	0
PARP4	172	0.0	0
PAWR	173	0.0	0
PBXIP1	174	0.0	0
PCGF5	175	0.0	0
PCNA	176	0.0	0
PDCD6	177	0.0	0
PDE5A	178	0.0	0
PDIA6	179	0.0	0
PEX26	180	0.0	0
PGAP6	181	0.0	0
PGM3	182	0.0	0
OCRL	183	0.0	0
SCARNA5	184	0.0	0
NUP50	185	0.0	0
NUP188	186	0.0	0
NCKAP1	187	0.0	0
NCKAP1L	188	0.0	0
NCLN	189	0.0	0
NCOA2	190	0.0	0
NDEL1	191	0.0	0
NDST1	192	0.0	0
NDUFA13	193	0.0	0
NDUFA9	194	0.0	0
NDUFB1	195	0.0	0
NDUFB8	196	0.0	0
NEBL	197	0.0	0
NECAP1	198	0.0	0
NECTIN2	199	0.0	0
NECTIN3	200	0.0	0
NEK7	201	0.0	0
NFE2	202	0.0	0
NIPBL	203	0.0	0
NPEPPS	204	0.0	0
NPTN	205	0.0	0
NSMF	206	0.0	0
NUCB1	207	0.0	0
NUFIP2	208	0.0	0
NUP155	209	0.0	0
NUP214	210	0.0	0
MCTS1	211	0.0	0
SCP2	212	0.0	0
SEC16A	213	0.0	0
TRPS1	214	0.0	0
TRRAP	215	0.0	0
TRUB2	216	0.0	0
TSC1	217	0.0	0
TSPAN13	218	0.0	0
TUBB4B	219	0.0	0
TUBB6	220	0.0	0
TUFM	221	0.0	0
TXNDC17	222	0.0	0
TXNDC5	223	0.0	0
TRIR	224	0.0	0
TYROBP	225	0.0	0
UBAP2L	226	0.0	0
UBE2B	227	0.0	0
UBE2R2	228	0.0	0
UBE2S	229	0.0	0
UBE2V2	230	0.0	0
UBE3A	231	0.0	0
UBP1	232	0.0	0
UBR3	233	0.0	0
UCP2	234	0.0	0
UGGT2	235	0.0	0
UBALD2	236	0.0	0
TRIP10	237	0.0	0
TRIM38	238	0.0	0
TRIM25	239	0.0	0
TMEM181	240	0.0	0
TMEM184B	241	0.0	0
TMEM19	242	0.0	0
TMEM192	243	0.0	0
TMEM258	244	0.0	0
TMEM45A	245	0.0	0
TMEM63A	246	0.0	0
TMEM63B	247	0.0	0
TMUB2	248	0.0	0
TNFRSF12A	249	0.0	0
TNFSF13B	250	0.0	0
TNKS1BP1	251	0.0	0
TNPO1	252	0.0	0
TNRC18	253	0.0	0
TOMM70	254	0.0	0
TPCN1	255	0.0	0
TRA2B	256	0.0	0
TRAF3IP3	257	0.0	0
TRAPPC8	258	0.0	0
TRBC1	259	0.0	0
TRBC2	260	0.0	0
TREM1	261	0.0	0
TRIM14	262	0.0	0
UHMK1	263	0.0	0
TMEM170A	264	0.0	0
ULK3	265	0.0	0
UQCRC1	266	0.0	0
XRCC6	267	0.0	0
YPEL5	268	0.0	0
YWHAH	269	0.0	0
ZAP70	270	0.0	0
ZBTB34	271	0.0	0
ZBTB7B	272	0.0	0
ZC3HAV1	273	0.0	0
ZCRB1	274	0.0	0
ZDHHC17	275	0.0	0
ZDHHC5	276	0.0	0
XPO4	277	0.0	0
ZEB1	278	0.0	0
ZFYVE16	279	0.0	0
ZMIZ2	280	0.0	0
ZMPSTE24	281	0.0	0
ZMYM2	282	0.0	0
ZMYND8	283	0.0	0
ZNF207	284	0.0	0
ZNF267	285	0.0	0
ZNF407	286	0.0	0
ZNF451	287	0.0	0
ZNF462	288	0.0	0
ZER1	289	0.0	0
XBP1	290	0.0	0
XAF1	291	0.0	0
WWC1	292	0.0	0
UQCRC2	293	0.0	0
UQCRH	294	0.0	0
URGCP	295	0.0	0
USP12	296	0.0	0
USP38	297	0.0	0
UTP14A	298	0.0	0
UTP4	299	0.0	0
VAMP8	300	0.0	0
VAPB	301	0.0	0
VDAC3	302	0.0	0
VEZT	303	0.0	0
VPS13D	304	0.0	0
VPS4A	305	0.0	0
VPS51	306	0.0	0
VPS8	307	0.0	0
VSIR	308	0.0	0
WASF2	309	0.0	0
WASHC2C	310	0.0	0
WBP2	311	0.0	0
WDFY4	312	0.0	0
WDR36	313	0.0	0
WDR43	314	0.0	0
WSB2	315	0.0	0
UQCR10	316	0.0	0
TMEM167A	317	0.0	0
TMEM161B-DT	318	0.0	0
TMED9	319	0.0	0
SLC29A1	320	0.0	0
SLC2A4RG	321	0.0	0
SLC35B2	322	0.0	0
SLC35C1	323	0.0	0
SLC35D2	324	0.0	0
SLC38A1	325	0.0	0
SLC44A2	326	0.0	0
SLC45A4	327	0.0	0
SLC4A2	328	0.0	0
SLC4A4	329	0.0	0
SLC25A24	330	0.0	0
SLC50A1	331	0.0	0
SLK	332	0.0	0
SMARCC2	333	0.0	0
SMARCD2	334	0.0	0
SMG1	335	0.0	0
SMG1P1	336	0.0	0
SMG1P3	337	0.0	0
SMG1P5	338	0.0	0
SMG7	339	0.0	0
SNORA63	340	0.0	0
SNRK	341	0.0	0
SLC52A2	342	0.0	0
SLC25A1	343	0.0	0
SLC17A5	344	0.0	0
SLC16A7	345	0.0	0
SEC22B	346	0.0	0
SEC63	347	0.0	0
SEL1L	348	0.0	0
SELENOT	349	0.0	0
SELPLG	350	0.0	0
SEMA4B	351	0.0	0
SEMA4D	352	0.0	0
SEMA6A	353	0.0	0
SENP6	354	0.0	0
SEPHS2	355	0.0	0
SERP1	356	0.0	0
SF3B2	357	0.0	0
SF3B3	358	0.0	0
SFPQ	359	0.0	0
SFRP2	360	0.0	0
SGMS2	361	0.0	0
SH3PXD2B	362	0.0	0
SHMT2	363	0.0	0
SKIL	364	0.0	0
SLA	365	0.0	0
SLC11A2	366	0.0	0
SLC12A7	367	0.0	0
SLC15A4	368	0.0	0
SNRPD2	369	0.0	0
SNX13	370	0.0	0
SNX5	371	0.0	0
SOX9	372	0.0	0
STXBP2	373	0.0	0
SUGT1	374	0.0	0
SUPT16H	375	0.0	0
SVIP	376	0.0	0
SYMPK	377	0.0	0
TAF15	378	0.0	0
TALDO1	379	0.0	0
TBC1D10C	380	0.0	0
TBC1D14	381	0.0	0
TBRG4	382	0.0	0
TCF7L2	383	0.0	0
TENT5C	384	0.0	0
TET2	385	0.0	0
TGFB1	386	0.0	0
TGIF1	387	0.0	0
THEMIS2	388	0.0	0
THRA	389	0.0	0
TINAGL1	390	0.0	0
TLE3	391	0.0	0
TLE4	392	0.0	0
TMC6	393	0.0	0
TMCC3	394	0.0	0
TMCO1	395	0.0	0
STX7	396	0.0	0
SDF4	397	0.0	0
STX12	398	0.0	0
STRN4	399	0.0	0
SP3	400	0.0	0
SPAG9	401	0.0	0
SPATA20	402	0.0	0
SPCS2	403	0.0	0
SPCS3	404	0.0	0
SPG11	405	0.0	0
SPINT1	406	0.0	0
SPN	407	0.0	0
SPOCK2	408	0.0	0
SPRY2	409	0.0	0
SREBF2	410	0.0	0
SRGAP2B	411	0.0	0
SRP14	412	0.0	0
SRP9	413	0.0	0
SRSF1	414	0.0	0
SSBP1	415	0.0	0
SSRP1	416	0.0	0
ST3GAL2	417	0.0	0
ST8SIA4	418	0.0	0
STAU1	419	0.0	0
STK17B	420	0.0	0
STK24	421	0.0	0
STRN	422	0.0	0
STS	423	0.0	0
MCRIP2	424	0.0	0
MGAT4A	425	0.0	0
MCM3	426	0.0	0
CNNM4	427	0.0	0
CNOT7	428	0.0	0
CNP	429	0.0	0
COASY	430	0.0	0
COL12A1	431	0.0	0
COL8A1	432	0.0	0
COMP	433	0.0	0
COP1	434	0.0	0
COPA	435	0.0	0
COPB2	436	0.0	0
CMTM4	437	0.0	0
COPE	438	0.0	0
COX5A	439	0.0	0
COX5B	440	0.0	0
CR1	441	0.0	0
CREBRF	442	0.0	0
CREBZF	443	0.0	0
CRTAP	444	0.0	0
CSF2RA	445	0.0	0
CSK	446	0.0	0
CSNK2A1	447	0.0	0
CTBP2	448	0.0	0
COPG1	449	0.0	0
CLPP	450	0.0	0
CLN3	451	0.0	0
CLIC1	452	0.0	0
CD93	453	0.0	0
CD99	454	0.0	0
CDC42	455	0.0	0
CDC42BPA	456	0.0	0
CDC42BPB	457	0.0	0
CDC42SE2	458	0.0	0
CDK16	459	0.0	0
CDK5RAP2	460	0.0	0
CEACAM7	461	0.0	0
CEBPG	462	0.0	0
CEMIP	463	0.0	0
CEP350	464	0.0	0
CFP	465	0.0	0
CHASERR	466	0.0	0
CHCHD2	467	0.0	0
CHD9	468	0.0	0
CHMP3	469	0.0	0
CHP1	470	0.0	0
CIB1	471	0.0	0
CIITA	472	0.0	0
CISD3	473	0.0	0
CIZ1	474	0.0	0
CLEC2D	475	0.0	0
CTBS	476	0.0	0
CD84	477	0.0	0
CTDNEP1	478	0.0	0
CUL2	479	0.0	0
DOCK10	480	0.0	0
DOCK6	481	0.0	0
DOCK7	482	0.0	0
DOCK8	483	0.0	0
DPP3	484	0.0	0
DROSHA	485	0.0	0
DTX4	486	0.0	0
DUS1L	487	0.0	0
DVL1	488	0.0	0
DVL3	489	0.0	0
DNAJB14	490	0.0	0
MCM3AP	491	0.0	0
EBLN3P	492	0.0	0
ECHS1	493	0.0	0
EDEM3	494	0.0	0
EEF1G	495	0.0	0
EGLN2	496	0.0	0
EHD1	497	0.0	0
EID1	498	0.0	0
EIF2A	499	0.0	0
EIF2AK1	500	0.0	0
EIF3K	501	0.0	0
DYRK2	502	0.0	0
DNAJA1	503	0.0	0
DMXL2	504	0.0	0
DMTN	505	0.0	0
CUTA	506	0.0	0
CYBC1	507	0.0	0
CYRIB	508	0.0	0
CYTH1	509	0.0	0
CYTIP	510	0.0	0
DAD1	511	0.0	0
DAG1	512	0.0	0
DAPP1	513	0.0	0
DCAF8	514	0.0	0
DCP2	515	0.0	0
DDX11	516	0.0	0
DDX18	517	0.0	0
DDX6	518	0.0	0
DEF6	519	0.0	0
DEFA1	520	0.0	0
DEK	521	0.0	0
DENND1B	522	0.0	0
DENND2B	523	0.0	0
DENND2D	524	0.0	0
DENND4A	525	0.0	0
DENND5B	526	0.0	0
DGLUCY	527	0.0	0
DHCR7	528	0.0	0
CTSB	529	0.0	0
ELF1	530	0.0	0
CD52	531	0.0	0
CD302	532	0.0	0
AP5M1	533	0.0	0
APAF1	534	0.0	0
APC	535	0.0	0
APOBEC3C	536	0.0	0
APOL6	537	0.0	0
ARF6	538	0.0	0
ARFGAP1	539	0.0	0
ARHGAP15	540	0.0	0
ARHGAP25	541	0.0	0
ARHGAP27	542	0.0	0
AP1S2	543	0.0	0
ARHGAP29	544	0.0	0
ARHGEF10L	545	0.0	0
ARHGEF3	546	0.0	0
ARL5B	547	0.0	0
ARPP19	548	0.0	0
ARRDC4	549	0.0	0
ASAP1	550	0.0	0
ATAD2	551	0.0	0
ATIC	552	0.0	0
ATL3	553	0.0	0
ATN1	554	0.0	0
ARHGAP35	555	0.0	0
ANXA6	556	0.0	0
ANXA4	557	0.0	0
ANP32B	558	0.0	0
ABCA7	559	0.0	0
ABHD5	560	0.0	0
ACAP1	561	0.0	0
ACER3	562	0.0	0
ACTN1	563	0.0	0
ACVR1B	564	0.0	0
ADA	565	0.0	0
ADAM15	566	0.0	0
ADAP1	567	0.0	0
ADGRE2	568	0.0	0
AFAP1	569	0.0	0
AGPAT1	570	0.0	0
AGPAT3	571	0.0	0
AHCTF1	572	0.0	0
AHI1	573	0.0	0
AIP	574	0.0	0
AK4	575	0.0	0
ALDH1A1	576	0.0	0
ALDH2	577	0.0	0
ALS2CL	578	0.0	0
ANKRD13A	579	0.0	0
ANKRD28	580	0.0	0
ANKRD9	581	0.0	0
ATP13A2	582	0.0	0
CD37	583	0.0	0
ATP1B3	584	0.0	0
ATP5MF	585	0.0	0
C1QBP	586	0.0	0
C1QC	587	0.0	0
C1orf43	588	0.0	0
C2	589	0.0	0
C2CD5	590	0.0	0
C4orf3	591	0.0	0
CADM1	592	0.0	0
CAMK4	593	0.0	0
CAND1	594	0.0	0
CAPZA1	595	0.0	0
C16orf72	596	0.0	0
CARD8	597	0.0	0
CASK	598	0.0	0
CASP3	599	0.0	0
CASP4	600	0.0	0
CBLB	601	0.0	0
CBX6	602	0.0	0
CCDC186	603	0.0	0
CCNI	604	0.0	0
CCNT2	605	0.0	0
CD163	606	0.0	0
CD226	607	0.0	0
CARM1	608	0.0	0
C16orf54	609	0.0	0
BTBD9	610	0.0	0
BTBD2	611	0.0	0
ATP5PB	612	0.0	0
ATP5PF	613	0.0	0
ATP5PO	614	0.0	0
ATP7B	615	0.0	0
ATP8B2	616	0.0	0
AUP1	617	0.0	0
AXIN2	618	0.0	0
B3GNT5	619	0.0	0
BACH1	620	0.0	0
BAK1	621	0.0	0
BASP1	622	0.0	0
BAZ1B	623	0.0	0
BCAR1	624	0.0	0
BCL2	625	0.0	0
BCLAF1	626	0.0	0
BEX3	627	0.0	0
BIRC3	628	0.0	0
BMPR1A	629	0.0	0
BRCA1	630	0.0	0
BRD3	631	0.0	0
BRD4	632	0.0	0
BRI3	633	0.0	0
BRWD3	634	0.0	0
ATP5F1D	635	0.0	0
ELK4	636	0.0	0
ZNRF2	637	0.0	0
EMB	638	0.0	0
HMGN4	639	0.0	0
HNRNPA0	640	0.0	0
HNRNPC	641	0.0	0
HNRNPK	642	0.0	0
HOOK1	643	0.0	0
HSD17B11	644	0.0	0
HSPA9	645	0.0	0
HSPD1	646	0.0	0
HTATIP2	647	0.0	0
HMGN2	648	0.0	0
LRP5	649	0.0	0
IDH3A	650	0.0	0
IER2	651	0.0	0
IFITM3	652	0.0	0
IFNGR1	653	0.0	0
IGF1R	654	0.0	0
LRATD2	655	0.0	0
IGLV1-44	656	0.0	0
IL10RB	657	0.0	0
IL16	658	0.0	0
IDH1	659	0.0	0
HMGB1P5	660	0.0	0
LRP6	661	0.0	0
LRPPRC	662	0.0	0
H2BC12	663	0.0	0
H2BC21	664	0.0	0
MACC1	665	0.0	0
H2BC4	666	0.0	0
H2BC5	667	0.0	0
H4C4	668	0.0	0
H4C5	669	0.0	0
HBP1	670	0.0	0
HEATR5A	671	0.0	0
HEATR5B	672	0.0	0
HEBP1	673	0.0	0
HECA	674	0.0	0
HECTD1	675	0.0	0
LYPLA1	676	0.0	0
HECTD4	677	0.0	0
HERC2P9	678	0.0	0
ELOVL6	679	0.0	0
HGS	680	0.0	0
LRRC59	681	0.0	0
HIP1R	682	0.0	0
HLA-DMB	683	0.0	0
IL17RA	684	0.0	0
IL6R	685	0.0	0
IL6ST	686	0.0	0
ILVBL	687	0.0	0
LAMC1	688	0.0	0
JUND	689	0.0	0
KBTBD11	690	0.0	0
KCNA3	691	0.0	0
KCTD12	692	0.0	0
KDM2A	693	0.0	0
KDM5A	694	0.0	0
KHSRP	695	0.0	0
KIAA0232	696	0.0	0
KIAA0513	697	0.0	0
KIAA0930	698	0.0	0
KIDINS220	699	0.0	0
KRT6A	700	0.0	0
KIF1C	701	0.0	0
KIF21A	702	0.0	0
KLC1	703	0.0	0
KLC4	704	0.0	0
KLHL5	705	0.0	0
KLRD1	706	0.0	0
KMT2B	707	0.0	0
KMT2C	708	0.0	0
LAMP2	709	0.0	0
MAGED1	710	0.0	0
JMJD1C	711	0.0	0
ITSN2	712	0.0	0
INF2	713	0.0	0
INSIG1	714	0.0	0
INTS3	715	0.0	0
IP6K2	716	0.0	0
LONP1	717	0.0	0
IPMK	718	0.0	0
IPO5	719	0.0	0
IRAG2	720	0.0	0
IRAK3	721	0.0	0
LMAN1	722	0.0	0
IRF1	723	0.0	0
LINC00861	724	0.0	0
IRF4	725	0.0	0
LIMD2	726	0.0	0
IRF9	727	0.0	0
ITCH	728	0.0	0
ITGB4	729	0.0	0
LIFR	730	0.0	0
ITPR2	731	0.0	0
ITPR3	732	0.0	0
LARP1	733	0.0	0
JAML	734	0.0	0
KNTC1	735	0.0	0
H2AZ2	736	0.0	0
H2AC7	737	0.0	0
FAM104A	738	0.0	0
FAM126B	739	0.0	0
FAM13A	740	0.0	0
FAM162A	741	0.0	0
FAM168B	742	0.0	0
FAM177A1	743	0.0	0
FAM234A	744	0.0	0
FAM53B	745	0.0	0
FASN	746	0.0	0
FBXL3	747	0.0	0
FBXO34	748	0.0	0
FBXO38	749	0.0	0
MBP	750	0.0	0
FEM1B	751	0.0	0
FERMT1	752	0.0	0
FFAR2	753	0.0	0
FGD4	754	0.0	0
FGL2	755	0.0	0
FKBP9	756	0.0	0
FMR1	757	0.0	0
FNIP1	758	0.0	0
FAM102B	759	0.0	0
FNIP2	760	0.0	0
F2RL1	761	0.0	0
EVPL	762	0.0	0
ENAH	763	0.0	0
ENG	764	0.0	0
ENSG00000244398	765	0.0	0
ENSG00000258232	766	0.0	0
ENSG00000267002	767	0.0	0
ENSG00000275757	768	0.0	0
MCFD2	769	0.0	0
ENSG00000279159	770	0.0	0
ENSG00000287277	771	0.0	0
ENSG00000288534	772	0.0	0
ENTPD6	773	0.0	0
EP400	774	0.0	0
EPB41	775	0.0	0
EPB41L1	776	0.0	0
EPG5	777	0.0	0
EPHX1	778	0.0	0
EPM2AIP1	779	0.0	0
EPS8L2	780	0.0	0
ERLIN2	781	0.0	0
ETFDH	782	0.0	0
EVL	783	0.0	0
EXOC7	784	0.0	0
MAGI3	785	0.0	0
MBOAT2	786	0.0	0
MBD2	787	0.0	0
GNPTAB	788	0.0	0
GOLPH3	789	0.0	0
GPAT3	790	0.0	0
GPBP1L1	791	0.0	0
GPR107	792	0.0	0
GRAMD1A	793	0.0	0
MAP3K1	794	0.0	0
GRAMD2B	795	0.0	0
GRB10	796	0.0	0
FOXN2	797	0.0	0
GRK2	798	0.0	0
MALT1	799	0.0	0
GSK3B	800	0.0	0
GSTP1	801	0.0	0
GUSB	802	0.0	0
GVINP1	803	0.0	0
H1-3	804	0.0	0
H19	805	0.0	0
H2AC12	806	0.0	0
H2AC20	807	0.0	0
GRN	808	0.0	0
GNPNAT1	809	0.0	0
MAP3K2	810	0.0	0
GNB4	811	0.0	0
FOXO4	812	0.0	0
FRAT2	813	0.0	0
FRY	814	0.0	0
FYB1	815	0.0	0
GAN	816	0.0	0
GART	817	0.0	0
GBP1	818	0.0	0
GBP2	819	0.0	0
GNL3	820	0.0	0
GHITM	821	0.0	0
GGA2	822	0.0	0
MAST2	823	0.0	0
MARK2	824	0.0	0
MAP4	825	0.0	0
MAP3K3	826	0.0	0
GLIPR2	827	0.0	0
GLRX	828	0.0	0
GNA11	829	0.0	0
GNAI3	830	0.0	0
GIGYF2	831	0.0	0
KPNA5	832	0.0	0
ZC3H4	833	0.8552626840905962	0
CHERP	834	0.8852509231134934	0
RPA2	835	0.9682102821708386	0
LRP1	836	1.0	0
ADD3	837	1.0	0
DYNC1H1	838	1.0	0
IARS2	839	1.0	0
GSAP	840	1.0	0
CD2BP2	841	1.0	0
SOX4	842	1.0	0
GIMAP6	843	1.0	0
UBE2V1	844	1.0	0
NARF	845	2.0	0
NDUFA6	846	2.0	0
CPSF2	847	2.0	0
TAOK3	848	2.0	0
TMEM131	849	2.032468551469065	0
SYF2	850	2.4711743360578415	0
CYB561A3	851	2.508808161103646	0
TMEM131L	852	2.63463322534094	0
BIRC6	853	3.0	0
TPP2	854	3.0	0
NUS1	855	3.0	0
ZBTB44	856	3.0	0
MRTFA	857	3.0	0
GIMAP4	858	3.112498303688764	0
SMARCA2	859	3.1719893029012525	0
TACC1	860	3.189752530020634	0
UBTF	861	3.3450688826649144	0
TIPARP	862	3.4454251022441023	0
METTL7A	863	4.0	0
ARL8A	864	4.0	0
CDK17	865	4.0	0
SPPL2B	866	4.0	0
BANF1	867	4.0	0
WIPF1	868	4.0	0
ITM2B	869	4.0	0
TLK1	870	4.0	0
RBM4	871	4.007030465534158	0
RPS24	872	4.082761444850889	0
CLSTN1	873	4.588696124142042	0
GLG1	874	4.603779118610641	0
BCL11A	875	4.999999999999999	0
CYB5R3	876	7.757355310438026	1
MKLN1	877	6.602687467456841	1
CGGBP1	878	9.603935519504166	1
LARP7	879	5.390045651320544	1
MBNL1	880	5.0	1
DAZAP1	881	5.0	1
GNA13	882	5.0	1
MARS1	883	5.0	1
ZBTB1	884	5.000000000000001	1
STK38	885	5.0	1
JAK1	886	5.0	1
WLS	887	5.0	1
CSRNP1	888	8.551535224231145	1
IDO1	889	8.132917930337284	1
PAIP2	890	8.122276291498	1
TYMP	891	9.0	1
CCT2	892	9.0	1
PSMC6	893	9.0	1
FHIP2B	894	9.0	1
PDLIM7	895	9.0	1
NSRP1	896	9.0	1
ENSG00000277437	897	9.0	1
ALDH3B1	898	9.0	1
ATP6V1C1	899	9.0	1
ZNF664	900	8.0	1
SLX1A	901	8.0	1
SPI1	902	8.0	1
RPL30	903	8.0	1
LCP2	904	8.0	1
SF3A2	905	8.0	1
TRIB2	906	8.0	1
NUP88	907	8.0	1
TASOR	908	8.0	1
NR4A2	909	7.5382223088714975	1
TAF7	910	7.101859577786203	1
CDC123	911	7.478312496358816	1
ATP6V0C	912	9.022994302928861	1
TCOF1	913	8.066534327800138	1
DYNLL1	914	7.0	1
NSUN5P1	915	7.0	1
MT-ATP8	916	7.0	1
RPL21	917	7.0	1
FOS	918	7.0	1
MAP7D1	919	7.0	1
PIDD1	920	6.439799401305019	1
NBEAL1	921	6.468763529877156	1
ITGA6	922	6.482853926191612	1
MED28	923	6.4877630596753955	1
TSC2	924	6.938610872680271	1
PRR12	925	6.0	1
WDR1	926	6.0	1
TLN1	927	5.999999999999999	1
RNF139	928	6.0	1
FAM193B	929	6.0	1
CAPN1	930	6.0	1
EHMT2	931	6.0	1
DHX9	932	11.481586626064093	2
SPOP	933	10.761272003438101	2
ENSG00000266340	934	12.473807687326714	2
DICER1	935	10.0	2
SYNGAP1	936	10.0	2
MOGS	937	10.0	2
AFTPH	938	10.0	2
MAX	939	10.0	2
ENSG00000232035	940	12.593859336172784	2
SYVN1	941	10.849961699534315	2
KTN1	942	14.52813281409694	2
PTK2	943	14.595397258252214	2
DENND3	944	13.6177390358049	2
ITPKB	945	13.982330099756869	2
TXNL1	946	14.785042531564086	2
TDP2	947	14.0	2
DR1	948	14.0	2
NAIP	949	14.0	2
CANT1	950	14.0	2
CIR1	951	13.999999999999998	2
PPP1CA	952	12.213374968780933	2
RALA	953	13.106995769172595	2
TECPR1	954	14.179869049675526	2
MED16	955	11.970596329964778	2
ATP6V0B	956	11.0	2
RANBP2	957	11.0	2
ARHGAP9	958	11.0	2
CD48	959	11.0	2
EIF3M	960	11.0	2
USP48	961	11.0	2
YIPF3	962	11.0	2
LMAN2	963	13.25306493892961	2
MTCO1P12	964	13.068709373183276	2
IP6K1	965	11.922531236947751	2
MLXIP	966	11.785947645106004	2
GATD1	967	11.441768188950492	2
PRKCD	968	13.000000000000002	2
NDUFB9	969	13.0	2
RAB11B	970	13.0	2
R3HDM4	971	14.301348014119348	2
DNAJC7	972	12.468885649335071	2
HNRNPF	973	11.662732284805887	2
UPF1	974	11.770029974563302	2
SCYL2	975	11.092338096299123	2
CHD3	976	12.0	2
ZBTB7A	977	12.0	2
PAPOLA	978	12.000000000000002	2
MAT2B	979	12.0	2
SH3BP2	980	12.0	2
RLIM	981	17.381073972238646	3
RNF19A	982	17.550407374098732	3
RTF2	983	19.713416421821098	3
CCT5	984	16.663027379797267	3
SECISBP2L	985	17.139917723706912	3
ARID3A	986	19.701701864003827	3
CMTM7	987	15.014402309089773	3
POLR2L	988	15.765703554678426	3
LDLRAP1	989	15.0	3
RAC2	990	15.000000000000002	3
USP19	991	15.0	3
ERC1	992	15.0	3
ANKRD17	993	15.0	3
BDP1	994	15.0	3
LYPLA2	995	16.295309119182413	3
MTR	996	16.377875673587827	3
RNVU1-18	997	16.0	3
ARHGEF6	998	16.0	3
ENSG00000288934	999	16.0	3
CEP170	1000	16.0	3
SNX29	1001	16.0	3
IGKV1-5	1002	16.0	3
PLSCR3	1003	16.0	3
CERT1	1004	16.0	3
TCERG1	1005	16.0	3
SRSF10	1006	16.0	3
TRMT112	1007	16.0	3
BCAP31	1008	17.78175931748001	3
PHGDH	1009	18.0	3
OFD1	1010	18.0	3
SEC23A	1011	18.0	3
CHMP1A	1012	18.0	3
PRPF40A	1013	18.0	3
DGAT1	1014	18.0	3
SAR1B	1015	18.0	3
TOR4A	1016	18.0	3
ENSG00000283738	1017	18.0	3
MED1	1018	18.0	3
MBD6	1019	18.509319308058807	3
NONO	1020	18.13317465492053	3
DERL1	1021	17.347504895862254	3
SRPRB	1022	17.0	3
MT-TP	1023	17.0	3
ADRM1	1024	17.0	3
CELF2	1025	17.0	3
TRPM7	1026	17.0	3
CNIH1	1027	17.0	3
IGHG3	1028	17.0	3
USP25	1029	19.0	3
PRPF38B	1030	19.0	3
ISG20	1031	19.0	3
FGD3	1032	19.0	3
USP11	1033	19.0	3
CNOT3	1034	18.819143770762444	3
FMNL1	1035	18.30423023030808	3
NUCB2	1036	19.9986124231076	3
MTDH	1037	19.655627575355687	3
ZC3H6	1038	19.49894610761647	3
TIA1	1039	24.041628708587826	4
POLDIP3	1040	20.67947140206092	4
DDX42	1041	24.88771940171232	4
KLF9	1042	20.653253769633682	4
TRAPPC14	1043	24.94536092135663	4
CDV3	1044	20.063866130003966	4
RPL24	1045	24.10781375538501	4
SRP72	1046	20.179229823982233	4
AP5Z1	1047	20.0	4
EMP3	1048	20.0	4
STAT6	1049	20.0	4
MED25	1050	21.519898887101927	4
SRC	1051	24.0	4
TNFAIP3	1052	24.0	4
PRDX1	1053	24.0	4
SGTB	1054	24.0	4
PI4KA	1055	24.0	4
CROCC	1056	24.0	4
GUSBP11	1057	24.0	4
MT-TV	1058	21.217256384238443	4
FCMR	1059	23.917625417577934	4
PPP1R12C	1060	22.95094649729512	4
PPP6R3	1061	22.0	4
TCF3	1062	22.0	4
TTC17	1063	22.0	4
YPEL3	1064	22.000000000000004	4
ESRG	1065	22.0	4
HTATSF1	1066	22.0	4
XRN1	1067	22.0	4
CTCF	1068	22.0	4
PIM3	1069	22.0	4
RPL22P1	1070	24.8014124207041	4
ECPAS	1071	21.984767058176452	4
IGF2BP3	1072	22.89478535093697	4
FAM102A	1073	21.895091682298222	4
ZSWIM8	1074	20.998476578731996	4
GSTO1	1075	20.999999999999996	4
TMA7	1076	21.0	4
CWC27	1077	21.0	4
SELENOF	1078	21.0	4
TNFRSF14	1079	21.0	4
ARHGAP31	1080	21.0	4
PURB	1081	21.0	4
HIVEP1	1082	22.09849356995752	4
NFIC	1083	21.147999991826573	4
PKN2	1084	23.0	4
RNF126	1085	23.0	4
TMEM175	1086	23.0	4
LYL1	1087	23.0	4
TOMM20	1088	23.0	4
SUGP2	1089	23.0	4
SSBP3	1090	23.0	4
ACIN1	1091	23.000000000000004	4
NLRP1	1092	23.0	4
GLYR1	1093	22.771887189949982	4
SLC8B1	1094	24.999999999999996	4
TSPYL2	1095	24.999999999999996	4
CCT4	1096	26.70591855884613	5
PRKCSH	1097	29.994458084585354	5
ZNF638	1098	26.31015028080314	5
PIK3C2A	1099	25.94033131766916	5
TAGLN	1100	29.999999999999996	5
PRKACB	1101	27.693502406006434	5
ENSG00000264063	1102	26.0169415586665	5
PEPD	1103	29.158010477909222	5
RBBP4	1104	28.999999999999996	5
HAUS3	1105	29.000000000000004	5
RPL27	1106	29.0	5
TMX1	1107	29.0	5
HK3	1108	29.000000000000004	5
EHMT1	1109	28.999999999999996	5
AIF1	1110	28.999999999999996	5
DMXL1	1111	29.0	5
SSR1	1112	29.0	5
MAPRE1	1113	29.0	5
SELENON	1114	29.0	5
SNX14	1115	26.28146268745349	5
STMN1	1116	28.0	5
APPL1	1117	28.0	5
EPC1	1118	28.0	5
CXXC5	1119	28.0	5
MAP3K5	1120	28.0	5
RCN2	1121	28.0	5
DCAF7	1122	28.0	5
ICE1	1123	28.0	5
PCNX3	1124	28.0	5
RAB5B	1125	27.999999999999996	5
PHC3	1126	28.0	5
FMNL3	1127	28.0	5
KLF4	1128	27.999999999999996	5
BCL9L	1129	28.49054050339838	5
ARHGAP17	1130	26.00935720558094	5
SEPTIN6	1131	25.53769310219488	5
PTPN1	1132	25.505736717785695	5
PNRC1	1133	25.0	5
RALB	1134	25.0	5
CCNG2	1135	25.0	5
TNFRSF25	1136	25.0	5
PTPN12	1137	25.0	5
SP140L	1138	25.0	5
C15orf39	1139	25.0	5
ITGAV	1140	25.0	5
ZBTB25	1141	25.0	5
ANKRD36C	1142	25.0	5
DYNC1I2	1143	25.0	5
HCG18	1144	26.984013408856416	5
MIR663A	1145	28.181183946704667	5
SDR39U1	1146	25.999999999999996	5
SGSH	1147	25.999999999999996	5
SOS1	1148	26.0	5
ABCE1	1149	26.0	5
CBX5	1150	25.999999999999996	5
SLMAP	1151	26.0	5
ARHGAP1	1152	26.0	5
RTN3	1153	26.0	5
RNF220	1154	25.29632275083029	5
HIVEP2	1155	25.647000851882776	5
TNRC6A	1156	26.50958986154316	5
PHKB	1157	27.810225284338255	5
SMAD3	1158	27.0	5
ID2	1159	27.0	5
CALCOCO1	1160	27.0	5
SEPTIN9	1161	27.0	5
SCARNA7	1162	27.0	5
PAN3	1163	27.0	5
ARAP1	1164	27.0	5
ASH1L	1165	27.0	5
KIAA0100	1166	27.0	5
TMEM30A	1167	27.0	5
CMIP	1168	31.027335174877816	6
GIT2	1169	34.06770990593717	6
CTNNB1	1170	31.771994548144725	6
LRCH4	1171	34.03301726617579	6
TUT4	1172	31.082282689319303	6
DYRK1A	1173	30.850784145387543	6
MAPKAPK5	1174	33.899045457008164	6
MEFV	1175	34.54501825639643	6
ZC3H7B	1176	31.37183156870118	6
RNU1-4	1177	34.0	6
ARFGEF2	1178	34.0	6
RB1	1179	34.0	6
TYK2	1180	34.0	6
SART1	1181	34.0	6
LSM14A	1182	34.0	6
FNBP4	1183	34.0	6
CNNM2	1184	34.0	6
ERCC6L2	1185	34.0	6
RNA5-8SN2	1186	34.0	6
ERP29	1187	34.0	6
PSMD8	1188	34.0	6
RAB32	1189	34.0	6
RREB1	1190	34.0	6
S100A12	1191	34.928033601279566	6
DBI	1192	32.97120550824357	6
MSL2	1193	31.000000000000004	6
GBA2	1194	31.0	6
UFM1	1195	31.0	6
SENP7	1196	31.0	6
RAB24	1197	31.0	6
YKT6	1198	31.0	6
DGCR2	1199	31.0	6
CLCN3	1200	31.0	6
CLPB	1201	31.0	6
RPL36AL	1202	34.887791704312285	6
PABPN1	1203	32.439300748764936	6
SYNRG	1204	32.0	6
NUP210	1205	32.0	6
HNRNPAB	1206	32.0	6
MMADHC	1207	32.0	6
RIF1	1208	32.0	6
ATP5IF1	1209	32.0	6
FHIP2A	1210	32.0	6
YWHAB	1211	32.0	6
NEMF	1212	32.0	6
PUM2	1213	32.0	6
CRKL	1214	33.462492558661054	6
FSTL1	1215	34.41168132749456	6
SSH2	1216	33.0	6
CDS2	1217	33.0	6
TRANK1	1218	33.0	6
DKC1	1219	33.0	6
SRM	1220	33.0	6
DYNLRB1	1221	33.0	6
EIF5B	1222	33.0	6
BACH2	1223	33.0	6
PPP1R12B	1224	33.0	6
RABL6	1225	33.0	6
TRAFD1	1226	33.0	6
ROCK2	1227	33.96022218587461	6
OPA1	1228	31.256177637267566	6
CCT7	1229	30.000000000000004	6
KDM1A	1230	30.0	6
ARID2	1231	30.0	6
INPP4A	1232	30.0	6
MMP2	1233	30.000000000000004	6
NIBAN2	1234	30.0	6
RNPC3	1235	30.0	6
PPIL2	1236	30.0	6
TSC22D4	1237	30.0	6
WDR82	1238	32.92170505106266	6
BTF3	1239	30.47432127073806	6
H3P6	1240	31.67230741508795	6
ADAM9	1241	39.308618245829145	7
DDX54	1242	38.87080548604469	7
HTT	1243	38.34758907811196	7
RPL37	1244	35.0	7
NCF4	1245	35.0	7
LDLRAD4	1246	35.0	7
LRRC8C	1247	35.0	7
ZBTB4	1248	35.0	7
SREBF1	1249	35.0	7
MAN1A2	1250	35.0	7
HNRNPUL2-BSCL2	1251	35.0	7
INO80D	1252	35.0	7
LPXN	1253	38.21155995476967	7
CYC1	1254	38.27098121687907	7
ZNF91	1255	36.09903646017585	7
ICAM2	1256	38.99999999999999	7
MIR663B	1257	39.0	7
HEATR1	1258	39.0	7
ARIH2	1259	39.0	7
CHD8	1260	39.0	7
UPP1	1261	39.0	7
KRR1	1262	39.0	7
LRP10	1263	39.0	7
MIER1	1264	39.0	7
TOLLIP	1265	39.0	7
MEIS2	1266	39.660518171265814	7
ZC3H13	1267	39.97032945560562	7
ZNF281	1268	39.78373660107093	7
NECAP2	1269	39.134521622544845	7
HACD2	1270	36.0	7
AGFG1	1271	36.0	7
CHST11	1272	36.0	7
RANBP3	1273	36.0	7
PPP1R16B	1274	36.0	7
ADCY7	1275	36.0	7
CASP1	1276	36.0	7
KIAA1109	1277	36.0	7
EMC4	1278	36.0	7
IL2RG	1279	36.0	7
HMGB2	1280	38.350103406039345	7
TATDN2	1281	35.74605026811025	7
ZC3H14	1282	38.0	7
DIDO1	1283	38.0	7
EPN1	1284	38.0	7
RPS13	1285	38.0	7
MDH1	1286	38.0	7
IPO7	1287	38.0	7
ALOX5AP	1288	38.0	7
CAD	1289	38.0	7
XPO6	1290	38.0	7
PTBP3	1291	38.0	7
TRIM28	1292	38.0	7
PAN2	1293	39.746949149097034	7
TEP1	1294	37.0	7
TMED10	1295	37.0	7
ADH5	1296	37.0	7
TRIP11	1297	37.0	7
ZNF326	1298	37.0	7
USP9X	1299	37.0	7
HAX1	1300	37.0	7
PARP12	1301	37.0	7
TMEM248	1302	37.455906141174545	7
PPIG	1303	38.683291417338296	7
RBM3	1304	37.502152160496955	7
CTDSP1	1305	39.79844499350309	7
SLTM	1306	36.938468436900834	7
MGAT1	1307	38.559108520281015	7
SRRT	1308	39.99999999999999	7
CD22	1309	35.199657442005424	7
SAMD4B	1310	38.9268314202586	7
U2AF2	1311	39.89911924543853	7
BCL11B	1312	39.17376620396544	7
COX7A2	1313	38.58206523138651	7
TMED4	1314	39.12299301999558	7
CAMTA2	1315	39.09088752130353	7
SYNGR2	1316	39.084334349749334	7
RPL19	1317	44.99198571914121	8
NDUFS7	1318	43.029136690920936	8
CENPC	1319	42.310263695008764	8
GPS1	1320	41.28605864296991	8
PHB1	1321	41.021326310348634	8
PRR14	1322	41.48782848186628	8
ATP6V0E1	1323	44.38861704910034	8
LINC-PINT	1324	43.308252291375695	8
THAP12	1325	42.0	8
MCPH1	1326	42.0	8
SPTBN1	1327	42.0	8
SLC25A44	1328	42.0	8
KIF5B	1329	42.0	8
CSF1R	1330	42.0	8
FXR1	1331	42.0	8
CSGALNACT2	1332	42.0	8
H3-3A	1333	42.0	8
SZT2	1334	42.0	8
TRPV2	1335	42.0	8
PTPA	1336	44.53865100729208	8
ST6GAL1	1337	40.29398731695933	8
NPEPL1	1338	43.57597088664784	8
UBQLN1	1339	42.80999673974833	8
FIG4	1340	41.913125808404445	8
SH3BP5L	1341	44.242287280610576	8
ZFP91	1342	44.0	8
CHD2	1343	43.99999999999999	8
CYB5B	1344	44.0	8
ZFC3H1	1345	44.0	8
NCOA6	1346	44.0	8
ACTN4	1347	44.0	8
CUL4B	1348	44.0	8
RBPJ	1349	44.0	8
CCDC88B	1350	44.0	8
RNF4	1351	44.0	8
EIF3H	1352	44.99999999999999	8
SDHD	1353	44.52846055455948	8
F5	1354	43.478414674896314	8
ALOX15	1355	40.51629316491751	8
SRSF9	1356	41.0	8
ETF1	1357	41.0	8
TBC1D5	1358	41.0	8
RCOR1	1359	41.00000000000001	8
REXO1	1360	41.00000000000001	8
YLPM1	1361	41.0	8
HDAC7	1362	41.0	8
ADAR	1363	41.0	8
CBX3	1364	41.0	8
ZFYVE26	1365	41.0	8
ELOVL1	1366	41.0	8
FLII	1367	41.0	8
POGZ	1368	43.0	8
GLUD1	1369	43.0	8
KLHL24	1370	43.0	8
SPCS1	1371	43.0	8
TARDBP	1372	43.0	8
ATP13A1	1373	43.0	8
CCT3	1374	43.0	8
CLDND1	1375	43.0	8
EIF3D	1376	43.0	8
CNOT8	1377	41.347598906017	8
RPA1	1378	40.0	8
FBXO3	1379	40.0	8
POLD4	1380	40.0	8
ZNF331	1381	40.0	8
NDUFV2	1382	40.0	8
C6orf62	1383	40.0	8
DNAJB2	1384	40.0	8
PNPT1	1385	40.0	8
YIPF4	1386	40.0	8
UBR5	1387	47.244587657053906	9
CEBPA	1388	47.38277529902205	9
DAZAP2	1389	47.00654291225287	9
SQOR	1390	46.61150746722322	9
RAB13	1391	48.08381233253567	9
SLC25A36	1392	47.46259962107331	9
NDUFV1	1393	49.00001459926524	9
MGAT5	1394	47.45002221642234	9
TOB1	1395	49.72862070530309	9
KDELR1	1396	46.26868941163685	9
ATP6AP1	1397	49.0	9
GBA	1398	49.0	9
SACM1L	1399	49.0	9
HDAC10	1400	49.0	9
PSMA1	1401	49.0	9
TRAF7	1402	49.0	9
NOLC1	1403	49.0	9
ARHGEF18	1404	49.0	9
GOLGA3	1405	49.0	9
TENT2	1406	49.676384990337105	9
M6PR	1407	48.94440849419907	9
GIMAP5	1408	48.0	9
CST7	1409	48.0	9
ACAP3	1410	48.0	9
AP1B1	1411	48.0	9
PLEKHO1	1412	48.0	9
C12orf57	1413	48.0	9
KIF1B	1414	48.0	9
UBE3C	1415	48.0	9
BRK1	1416	48.0	9
CREG1	1417	48.0	9
RAB27A	1418	48.0	9
IRF8	1419	48.0	9
NCAPD2	1420	48.0	9
CCDC88A	1421	49.376613180228226	9
DPP9	1422	46.0	9
ZFAND3	1423	46.0	9
LTB	1424	46.0	9
ACO2	1425	46.0	9
ATP5MJ	1426	46.0	9
SNRPN	1427	46.0	9
NFIA	1428	46.0	9
RLF	1429	46.0	9
DAXX	1430	46.0	9
MAN1B1	1431	46.0	9
TAF2	1432	45.99999999999999	9
SLC19A1	1433	46.0	9
ASCC3	1434	46.0	9
HNRNPM	1435	46.0	9
SNHG6	1436	49.07263031277167	9
CHMP7	1437	46.903597738265084	9
REPIN1	1438	45.0	9
FAM32A	1439	45.0	9
IMP3	1440	45.0	9
CCDC97	1441	45.0	9
LAMP1	1442	45.0	9
GCH1	1443	45.0	9
ACLY	1444	45.0	9
ANXA11	1445	45.0	9
MCTP2	1446	45.0	9
RAB5C	1447	45.0	9
LMF2	1448	46.499928514317894	9
PTP4A2	1449	49.27040531531865	9
PRKD2	1450	46.006760475807134	9
NCOR2	1451	46.55110729781217	9
TTC39B	1452	47.0	9
SURF4	1453	47.0	9
MAVS	1454	47.0	9
PSMB4	1455	47.0	9
SUN1	1456	47.0	9
PSMD7	1457	47.0	9
ITGA4	1458	47.0	9
PGD	1459	47.0	9
ZNF33A	1460	47.0	9
CNOT1	1461	47.0	9
SLCO3A1	1462	47.0	9
MTA1	1463	51.75372092034482	10
DNAJC10	1464	54.16115467727468	10
FAM214A	1465	54.0	10
SH3BGRL3	1466	54.0	10
NUMA1	1467	54.0	10
PLBD1	1468	53.99999999999999	10
EAF1	1469	53.99999999999999	10
SEC23B	1470	54.0	10
CPSF1	1471	53.99999999999999	10
COMT	1472	54.00000000000001	10
AP1G2	1473	54.0	10
CLPTM1	1474	54.0	10
SSH1	1475	54.953554599636576	10
GYG1	1476	54.41179844784581	10
MTA2	1477	54.47522104098322	10
PXN	1478	52.0	10
BCL2L11	1479	52.0	10
CCDC47	1480	52.0	10
SFI1	1481	52.0	10
GCN1	1482	52.0	10
LCK	1483	52.0	10
SLC15A3	1484	52.0	10
PANK3	1485	51.99999999999999	10
LTN1	1486	51.99999999999999	10
QRICH1	1487	52.0	10
MGST1	1488	52.0	10
HMOX1	1489	52.0	10
GABPB2	1490	52.0	10
CKAP4	1491	52.0	10
EPAS1	1492	51.99999999999999	10
STMN3	1493	52.159756331995865	10
IL1R1	1494	54.557319299986354	10
TMF1	1495	51.0	10
RPS15	1496	51.0	10
DPP7	1497	51.0	10
EXTL3	1498	51.0	10
FKBP5	1499	51.0	10
MCM7	1500	51.0	10
PLCG1	1501	51.0	10
LPCAT2	1502	51.0	10
UBR1	1503	51.0	10
MBD3	1504	51.05095804534631	10
SHC1	1505	53.0	10
MAPKAPK2	1506	53.0	10
RDH11	1507	53.00000000000001	10
SYNCRIP	1508	53.0	10
PCBP1	1509	53.00000000000001	10
HDAC1	1510	53.0	10
INPP5K	1511	53.0	10
TOM1	1512	53.0	10
PHF10	1513	53.0	10
MED13	1514	53.0	10
ELOB	1515	53.0	10
HEXB	1516	53.0	10
TUBA4A	1517	51.47014132746621	10
LZTR1	1518	50.0	10
JMY	1519	50.0	10
NEDD8	1520	50.0	10
INO80E	1521	50.0	10
GLIPR1	1522	50.0	10
CREBL2	1523	50.0	10
ENSG00000236255	1524	50.0	10
PSMD3	1525	50.0	10
PDE7A	1526	50.0	10
SLC9A3R1	1527	50.0	10
CHPF2	1528	56.77377921765493	11
SMARCC1	1529	57.31487026938582	11
HLA-DMA	1530	55.47614894492536	11
BICDL1	1531	57.089929245851835	11
UQCRFS1	1532	55.0	11
GPX4	1533	55.0	11
TUT7	1534	55.0	11
PTP4A1	1535	55.0	11
USP47	1536	55.00000000000001	11
RNF130	1537	55.0	11
SIN3B	1538	55.0	11
ADPGK	1539	55.0	11
PPP4R3A	1540	55.0	11
UPF2	1541	57.39563267077646	11
LEF1	1542	55.010273657258686	11
MAPK3	1543	56.0	11
TMEM230	1544	56.0	11
ATRAID	1545	56.0	11
HDAC5	1546	56.0	11
METTL9	1547	56.0	11
LMTK2	1548	56.0	11
AKT3	1549	55.99999999999999	11
KAT6B	1550	56.0	11
POLG	1551	56.0	11
RPL38	1552	56.0	11
DRAM1	1553	55.471906839652384	11
TP53	1554	57.307068849205315	11
IMPDH2	1555	59.57735693963233	11
GRSF1	1556	56.4946247635304	11
NDUFB2	1557	56.57612944885491	11
RPL6	1558	59.31378114033099	11
PSMB5	1559	57.00000000000001	11
PLEKHM1	1560	57.0	11
ZNF335	1561	57.0	11
TAF9	1562	57.0	11
IRS2	1563	56.99999999999999	11
PATL1	1564	57.0	11
RFC1	1565	57.0	11
ENSG00000286746	1566	57.0	11
C1QB	1567	57.0	11
DOCK5	1568	56.99999999999999	11
FTO	1569	59.507264613671	11
SASH3	1570	58.0	11
CKAP5	1571	58.0	11
HOOK3	1572	58.0	11
MAP3K11	1573	58.0	11
MBOAT7	1574	58.0	11
SLC35A4	1575	58.0	11
IL10RA	1576	57.99999999999999	11
PCM1	1577	58.0	11
PSMC4	1578	58.0	11
SND1	1579	58.0	11
ATP6AP2	1580	58.420118562278326	11
NSD1	1581	58.42211302212601	11
GAB2	1582	58.27217667474942	11
PEAK1	1583	59.0	11
RPS12	1584	59.00000000000001	11
YWHAG	1585	59.0	11
ATP9B	1586	59.00000000000001	11
EIF1	1587	59.0	11
SCPEP1	1588	58.99999999999999	11
DCAF5	1589	59.0	11
EMC1	1590	59.0	11
HNRNPD	1591	59.51780613183435	11
CYB5R4	1592	59.209174201867185	11
GABARAP	1593	58.23561913496091	11
USP33	1594	56.180143996339126	11
ZNF518A	1595	59.99999999999999	11
CAPRIN1	1596	59.99999999999999	11
MSI2	1597	59.99999999999999	11
IST1	1598	60.00105256787111	12
LINC02895	1599	63.325576727870875	12
RSRC1	1600	61.0	12
UXT	1601	61.0	12
FOXK1	1602	61.0	12
ARPC2	1603	61.0	12
ELL	1604	61.0	12
PDIA3	1605	61.0	12
SLC2A3	1606	61.00000000000001	12
RAPGEF2	1607	64.0	12
CD63	1608	64.0	12
SNX10	1609	64.0	12
SSR2	1610	64.0	12
DENND4C	1611	64.0	12
HLA-DQA1	1612	64.0	12
TP53INP1	1613	64.0	12
SULT1A1	1614	64.0	12
RPL10A	1615	64.0	12
TASOR2	1616	64.0	12
GASK1A	1617	62.458531449731	12
BLOC1S6	1618	62.227831700375376	12
MORC4	1619	62.523462149181135	12
NOPCHAP1	1620	63.96923868216247	12
EFCAB14	1621	60.715812760312986	12
ENSG00000286834	1622	61.55357869653235	12
FBL	1623	62.66282905023921	12
PSEN2	1624	64.72775205085189	12
SAT1	1625	63.96318116973789	12
FRK	1626	63.46840751958875	12
SZRD1	1627	60.0	12
RBM34	1628	60.0	12
PCNX1	1629	60.0	12
CLASRP	1630	60.0	12
ERN1	1631	60.0	12
TRNT1	1632	60.0	12
KCNQ1OT1	1633	60.00000000000001	12
PBX2	1634	60.00000000000001	12
NAP1L4	1635	60.33694180385228	12
SDHB	1636	60.773672581169684	12
MARCKS	1637	61.5295400905642	12
FBXO38-DT	1638	63.3872884377604	12
TBC1D8B	1639	63.616184103328486	12
RNA5-8SN1	1640	62.0	12
VPS29	1641	62.0	12
LRRC58	1642	62.0	12
RAB31	1643	62.0	12
ANAPC1	1644	62.0	12
DMD	1645	62.0	12
VDAC1	1646	62.0	12
PLEKHA5	1647	62.0	12
EPRS1	1648	62.0	12
ZNF731P	1649	62.0	12
KLF6	1650	63.72884129109728	12
OLMALINC	1651	61.177866634601436	12
RHOG	1652	63.0	12
CLN5	1653	63.0	12
NARS1	1654	63.00000000000001	12
ENSG00000286147	1655	63.0	12
NDUFA1	1656	63.0	12
HSF1	1657	63.0	12
TOMM6	1658	63.0	12
UBE2G2	1659	63.61243791262069	12
TOP2B	1660	61.47129024298372	12
MAP1LC3B	1661	61.51359149800612	12
NMNAT3	1662	61.469717985486284	12
MRNIP	1663	66.0	13
DDB1	1664	66.0	13
HLA-DPA1	1665	66.0	13
UGP2	1666	66.0	13
ZNF706	1667	66.0	13
LITAF	1668	66.0	13
FRG1CP	1669	66.0	13
GPATCH2L	1670	66.0	13
APEX1	1671	69.0	13
LST1	1672	68.99999999999999	13
RNF40	1673	69.0	13
ENTPD1	1674	69.0	13
PKD1	1675	69.0	13
PKD1P1	1676	69.0	13
TRAK1	1677	69.0	13
PSMD2	1678	69.0	13
PMS2	1679	69.0	13
CALD1	1680	69.0	13
LMNB1	1681	69.0	13
SRRM1	1682	68.0	13
MAP4K4	1683	68.0	13
LAMA5	1684	68.0	13
GMIP	1685	68.0	13
ARHGDIA	1686	68.0	13
CAPZB	1687	68.0	13
WDFY3	1688	68.0	13
ENSG00000277903	1689	68.0	13
SEC61B	1690	68.0	13
SLC35A3	1691	68.0	13
TSEN34	1692	68.0	13
PSMD9	1693	68.46673710765344	13
SETD2	1694	68.4735437685761	13
H3-3B	1695	66.41933907303142	13
PIGT	1696	67.54514376961896	13
YBX1	1697	65.54651392180901	13
U2AF1	1698	65.0	13
MIF	1699	65.0	13
PCNT	1700	65.0	13
UBR2	1701	65.0	13
ATAD2B	1702	65.0	13
EREG	1703	65.0	13
PLEKHG2	1704	65.0	13
CYP51A1	1705	65.0	13
ANAPC5	1706	65.0	13
APEH	1707	65.0	13
PARP1	1708	67.0	13
ODF2L	1709	67.0	13
HNRNPH3	1710	67.0	13
HNRNPUL1	1711	67.0	13
PATJ	1712	67.0	13
LMNB2	1713	67.0	13
TPI1	1714	67.0	13
CCDC18-AS1	1715	67.3907192661382	13
TMX4	1716	68.6334931584977	13
OTUD4	1717	70.0	14
PTOV1	1718	70.0	14
RGS10	1719	70.0	14
LPIN1	1720	70.0	14
CHKB	1721	70.0	14
ENSG00000203396	1722	70.0	14
TF	1723	70.0	14
MRPS6	1724	70.0	14
H4C3	1725	70.0	14
DHX30	1726	70.0	14
ATF6B	1727	70.0	14
CALM3	1728	70.0	14
