## Supplementary material for "Guided multi-agent AI invents highly accurate, uncertainty-aware transcriptomic aging clocks": Data files for aging clock analysis & manuscripts.: gene_ordering_Onlyblood_data_sliding_window.csv

Gene	Y_Axis_Position	Peak_Window	Peak_Group
LARP7	0	1.0	0
GSAP	1	1.0	0
DYNC1H1	2	1.0	0
ADD3	3	1.0	0
CD2BP2	4	1.0	0
GIMAP6	5	1.0	0
IARS2	6	1.0	0
LRP1	7	1.0	0
UBE2V1	8	1.0	0
TMEM167A	9	0.0	0
KIDINS220	10	0.0	0
ARHGEF3	11	0.0	0
HNRNPC	12	0.0	0
RPL11	13	0.0	0
SCAMP2	14	0.0	0
PPP1CC	15	0.0	0
RCSD1	16	0.0	0
CHERP	17	0.6685866019134862	0
RPA2	18	0.9062926922962471	0
ZC3H4	19	0.7123200837420117	0
ITM2B	20	4.0	0
BANF1	21	4.0	0
METTL7A	22	4.0	0
WIPF1	23	4.0	0
ARL8A	24	4.0	0
CDK17	25	4.0	0
SPPL2B	26	4.0	0
TLK1	27	4.0	0
TACC1	28	3.3374770873978097	0
CLSTN1	29	4.692713378409959	0
RBM4	30	4.0093167383716555	0
RPS24	31	4.1936523340616905	0
GLG1	32	4.6749864111472474	0
TIPARP	33	3.413372925664147	0
BIRC6	34	3.0	0
MRTFA	35	3.0	0
TPP2	36	3.0	0
NUS1	37	3.0	0
ZBTB44	38	3.0	0
UBTF	39	3.25952031463411	0
CPSF2	40	2.0	0
NARF	41	2.0	0
NDUFA6	42	2.0	0
TAOK3	43	2.0	0
SMARCA2	44	3.0704999608288994	0
SYF2	45	2.4604577777713965	0
TMEM131	46	2.0375296958570686	0
GIMAP4	47	2.674980960674172	0
TMEM131L	48	2.2077071833052786	0
CYB5R3	49	7.890577915535754	1
MKLN1	50	6.31714896313357	1
GNA13	51	5.0	1
STK38	52	5.0	1
MBNL1	53	5.0	1
MARS1	54	5.0	1
BCL11A	55	5.0	1
DAZAP1	56	5.0	1
ZBTB1	57	5.0	1
JAK1	58	5.0	1
WLS	59	5.0	1
CSRNP1	60	8.587949038738456	1
IDO1	61	8.259490236907892	1
PAIP2	62	8.195324690925457	1
CCT2	63	9.0	1
PDLIM7	64	9.0	1
TYMP	65	9.0	1
ENSG00000277437	66	9.0	1
FHIP2B	67	9.0	1
NSRP1	68	9.0	1
PSMC6	69	9.0	1
ALDH3B1	70	9.0	1
ATP6V1C1	71	9.0	1
ATP6V0C	72	9.030310369719176	1
TCOF1	73	8.154593788149795	1
LCP2	74	8.0	1
SPI1	75	8.0	1
TRIB2	76	8.0	1
TASOR	77	8.0	1
NUP88	78	8.0	1
RPL30	79	8.0	1
ZNF664	80	8.0	1
SF3A2	81	8.0	1
SLX1A	82	8.0	1
CDC123	83	7.45535229057044	1
NR4A2	84	7.548044114054836	1
TAF7	85	7.165341895559132	1
FOS	86	7.0	1
NSUN5P1	87	7.0	1
MT-ATP8	88	7.0	1
RPL21	89	7.0	1
DYNLL1	90	7.0	1
MAP7D1	91	7.0	1
TSC2	92	6.918918461260358	1
TLN1	93	6.0	1
RNF139	94	6.0	1
CAPN1	95	6.0	1
EHMT2	96	6.0	1
WDR1	97	6.0	1
FAM193B	98	6.0	1
PRR12	99	6.0	1
PIDD1	100	6.397497342068183	1
NBEAL1	101	6.459234561355157	1
ITGA6	102	6.469266738948438	1
MED28	103	6.4773942026099025	1
DHX9	104	11.862522618460812	2
SPOP	105	10.235854912257793	2
ENSG00000266340	106	12.408565148825092	2
DICER1	107	10.0	2
SYNGAP1	108	10.0	2
MAX	109	10.0	2
AFTPH	110	10.0	2
MOGS	111	10.0	2
ENSG00000232035	112	12.60343918475017	2
SYVN1	113	10.524836317162872	2
TECPR1	114	13.86399683845506	2
MED16	115	11.962127752067016	2
YIPF3	116	11.0	2
ARHGAP9	117	11.0	2
ATP6V0B	118	11.0	2
RANBP2	119	11.0	2
USP48	120	11.0	2
CD48	121	11.0	2
EIF3M	122	11.0	2
CGGBP1	123	11.497105675657771	2
IP6K1	124	11.83045381111634	2
MLXIP	125	11.556838533215185	2
TDP2	126	14.622132172793908	2
TXNL1	127	14.827844977758337	2
DR1	128	13.999999999999998	2
NAIP	129	14.000000000000002	2
CANT1	130	14.0	2
CIR1	131	14.0	2
PPP1CA	132	12.972889382824	2
RALA	133	13.227329697336515	2
LMAN2	134	13.053024338887068	2
MTCO1P12	135	13.11831180826146	2
KTN1	136	14.531715660610919	2
PTK2	137	14.638660123485426	2
DENND3	138	13.683807677422077	2
ITPKB	139	14.199045450499753	2
GATD1	140	11.536776707629798	2
RAB11B	141	13.0	2
NDUFB9	142	13.0	2
PRKCD	143	13.0	2
R3HDM4	144	14.27350007999719	2
DNAJC7	145	12.467412915212305	2
HNRNPF	146	11.823257196352372	2
UPF1	147	11.8744434209746	2
SCYL2	148	11.228300293697028	2
SH3BP2	149	12.0	2
ZBTB7A	150	12.000000000000002	2
PAPOLA	151	12.0	2
CHD3	152	12.0	2
MAT2B	153	12.0	2
RLIM	154	18.654148735860687	3
RNF19A	155	17.907014279465805	3
CCT5	156	16.99958722443659	3
SECISBP2L	157	17.46976853228693	3
BCAP31	158	18.231251358980963	3
CMTM7	159	15.01913511337524	3
POLR2L	160	15.0	3
RAC2	161	15.0	3
BDP1	162	15.0	3
USP19	163	15.0	3
LDLRAP1	164	15.0	3
ANKRD17	165	15.000000000000002	3
ERC1	166	15.0	3
LYPLA2	167	15.11418198629235	3
MTR	168	16.41704088097901	3
SNX29	169	16.0	3
ARHGEF6	170	16.0	3
IGKV1-5	171	16.0	3
CERT1	172	16.0	3
TCERG1	173	16.0	3
CEP170	174	16.0	3
RNVU1-18	175	16.0	3
SRSF10	176	16.0	3
ENSG00000288934	177	16.0	3
PLSCR3	178	16.0	3
HGS	179	19.0	3
USP11	180	19.0	3
FGD3	181	19.0	3
PRPF38B	182	19.0	3
ISG20	183	19.0	3
USP25	184	19.0	3
STAT6	185	19.999999999999996	3
MTDH	186	19.655965380442595	3
ZC3H6	187	19.49893761640413	3
MBD6	188	18.22960399349118	3
NONO	189	18.053074902806216	3
DERL1	190	17.281886273695164	3
SRPRB	191	17.0	3
MT-TP	192	17.0	3
ADRM1	193	17.0	3
CELF2	194	17.0	3
TRPM7	195	17.0	3
CNIH1	196	17.0	3
IGHG3	197	17.0	3
CNOT3	198	18.60594443924012	3
FMNL1	199	17.934787798320386	3
PHGDH	200	18.285352845828495	3
MED1	201	18.0	3
SEC23A	202	18.0	3
TOR4A	203	18.0	3
DGAT1	204	18.0	3
ENSG00000283738	205	18.0	3
OFD1	206	18.0	3
PRPF40A	207	18.0	3
CHMP1A	208	18.0	3
SAR1B	209	18.0	3
KLF9	210	21.853357407696762	4
POLDIP3	211	22.381723480502924	4
RTF2	212	21.662766612616515	4
TIA1	213	23.78221948751711	4
SRP72	214	20.814767615318285	4
TRAPPC14	215	21.417475740733323	4
LRCH4	216	20.0	4
AP5Z1	217	20.0	4
EMP3	218	20.0	4
HIVEP1	219	22.508187966868785	4
MED25	220	21.541519773517805	4
ARID3A	221	20.195455674318524	4
SRC	222	24.0	4
TNFAIP3	223	24.000000000000004	4
GUSBP11	224	23.999999999999996	4
CROCC	225	24.0	4
PI4KA	226	24.0	4
PRDX1	227	24.0	4
SGTB	228	23.999999999999996	4
NLRP1	229	23.000000000000004	4
PKN2	230	23.0	4
RNF126	231	23.0	4
SUGP2	232	23.0	4
ACIN1	233	23.0	4
LYL1	234	23.0	4
TOMM20	235	23.0	4
SSBP3	236	23.0	4
TMEM175	237	23.0	4
MT-TV	238	21.693391103381998	4
IGF2BP3	239	22.74220497258078	4
FAM102A	240	21.775078005116274	4
ZSWIM8	241	22.001720461450667	4
FCMR	242	23.805858492622036	4
PPP1R12C	243	22.885065061553146	4
PIM3	244	22.000000000000004	4
PPP6R3	245	22.0	4
CTCF	246	22.0	4
ESRG	247	22.0	4
HTATSF1	248	22.0	4
TCF3	249	22.0	4
YPEL3	250	22.0	4
TTC17	251	22.0	4
XRN1	252	22.0	4
GLYR1	253	22.97550938173361	4
ECPAS	254	21.96741974908523	4
NUCB2	255	20.318702284789318	4
NFIC	256	21.334909081097948	4
GSTO1	257	21.0	4
TNFRSF14	258	21.0	4
CWC27	259	21.0	4
ARHGAP31	260	21.0	4
PURB	261	21.0	4
SELENOF	262	21.0	4
TMA7	263	21.0	4
PRKACB	264	28.677419545935187	5
CCT4	265	29.678963127226183	5
ZNF638	266	25.454852805254955	5
RNPC3	267	29.999999999999996	5
PPIL2	268	29.999999999999996	5
ARID2	269	29.999999999999996	5
MMP2	270	29.999999999999996	5
SELENON	271	29.0	5
RBBP4	272	29.0	5
AIF1	273	29.0	5
HK3	274	29.0	5
HAUS3	275	29.0	5
TMX1	276	29.0	5
EHMT1	277	29.0	5
MAPRE1	278	29.0	5
RPL27	279	29.0	5
DMXL1	280	29.0	5
SSR1	281	29.0	5
RNF220	282	25.23226132648642	5
TNRC6A	283	26.521354882494336	5
PHKB	284	27.618967902654752	5
RPL24	285	27.577109198286173	5
HIVEP2	286	26.745041174795155	5
CDV3	287	27.0	5
SEPTIN9	288	27.0	5
SMAD3	289	27.0	5
PAN3	290	27.0	5
ARAP1	291	27.0	5
ID2	292	27.0	5
TMEM30A	293	27.0	5
SCARNA7	294	27.0	5
KIAA0100	295	27.0	5
ASH1L	296	27.0	5
CALCOCO1	297	27.0	5
HCG18	298	26.96819745179111	5
PTPN1	299	25.517293773522855	5
MIR663A	300	27.88729311132836	5
ARHGAP1	301	26.0	5
SOS1	302	26.0	5
RTN3	303	26.0	5
SDR39U1	304	26.0	5
SGSH	305	25.999999999999996	5
SLMAP	306	26.0	5
ABCE1	307	26.0	5
CBX5	308	26.0	5
BCL9L	309	27.5725996034715	5
SLC8B1	310	25.000000000000004	5
PNRC1	311	25.0	5
RALB	312	25.0	5
ITGAV	313	25.0	5
PTPN12	314	25.0	5
ANKRD36C	315	25.0	5
C15orf39	316	25.000000000000004	5
CCNG2	317	25.0	5
DYNC1I2	318	25.0	5
ZBTB25	319	25.0	5
TNFRSF25	320	25.0	5
TSPYL2	321	25.0	5
ARHGAP17	322	26.02138876719764	5
SEPTIN6	323	25.515921118589098	5
ENSG00000264063	324	27.03196380734396	5
DDX42	325	26.705877878356812	5
SNX14	326	26.70139335078306	5
PHC3	327	28.0	5
MAP3K5	328	28.000000000000004	5
DCAF7	329	28.000000000000004	5
FMNL3	330	28.000000000000004	5
STMN1	331	28.0	5
APPL1	332	27.999999999999996	5
CXXC5	333	28.0	5
RAB5B	334	28.0	5
EPC1	335	28.0	5
PCNX3	336	28.0	5
ICE1	337	28.0	5
RCN2	338	28.0	5
PRKCSH	339	32.38914945109006	6
CMIP	340	31.528731595400043	6
GIT2	341	32.10413466337832	6
PEPD	342	30.33035611781808	6
TUT4	343	30.303339120000484	6
ROCK2	344	34.518905836628115	6
RPL22P1	345	30.2416000813091	6
BCL11B	346	34.6979874733086	6
MEFV	347	33.50552645358207	6
ZC3H7B	348	31.4330351321709	6
RNA5-8SN2	349	34.0	6
ARFGEF2	350	34.0	6
RNU1-4	351	34.0	6
LSM14A	352	34.0	6
RB1	353	34.0	6
RREB1	354	34.0	6
FNBP4	355	34.0	6
RAB32	356	34.0	6
SART1	357	34.0	6
CNNM2	358	34.0	6
ERCC6L2	359	34.0	6
TYK2	360	34.0	6
ERP29	361	34.0	6
PSMD8	362	34.0	6
TRANK1	363	33.0	6
PPP1R12B	364	33.0	6
SRM	365	33.0	6
SSH2	366	33.0	6
DKC1	367	33.0	6
EIF5B	368	33.0	6
TRAFD1	369	33.0	6
RABL6	370	33.0	6
DYNLRB1	371	33.0	6
BACH2	372	33.0	6
CDS2	373	33.0	6
DBI	374	32.94428981520309	6
YKT6	375	31.0	6
UFM1	376	31.0	6
MSL2	377	31.000000000000004	6
RAB24	378	30.999999999999996	6
CLCN3	379	31.000000000000004	6
SENP7	380	31.0	6
GBA2	381	31.0	6
CLPB	382	31.0	6
DGCR2	383	30.999999999999996	6
OPA1	384	31.01037809155557	6
KDM1A	385	30.0	6
NIBAN2	386	30.0	6
INPP4A	387	30.0	6
TAGLN	388	30.0	6
CCT7	389	30.000000000000004	6
TSC22D4	390	30.0	6
WDR82	391	32.81804402953103	6
BTF3	392	30.44906230868948	6
H3P6	393	31.685706984671846	6
DYRK1A	394	30.67469513938043	6
LDLRAD4	395	34.99999999999999	6
PABPN1	396	32.3843933200228	6
MMADHC	397	32.0	6
YWHAB	398	32.0	6
NUP210	399	32.0	6
ATP5IF1	400	32.0	6
FHIP2A	401	32.0	6
HNRNPAB	402	32.0	6
SYNRG	403	32.0	6
PUM2	404	32.0	6
NEMF	405	32.0	6
RIF1	406	32.0	6
CRKL	407	33.426163760503265	6
FSTL1	408	34.492476613545165	6
CAMTA2	409	39.30843815042586	7
TMED4	410	39.986117784658866	7
CD22	411	39.36192160530042	7
MAPKAPK5	412	37.66518373987638	7
HTT	413	37.700606443147315	7
COX7A2	414	38.214060544747966	7
DDX54	415	37.73446868447031	7
SQOR	416	35.0	7
NCF4	417	35.0	7
RPL37	418	35.0	7
SREBF1	419	35.0	7
INO80D	420	35.0	7
MAN1A2	421	35.0	7
ZBTB4	422	35.0	7
HNRNPUL2-BSCL2	423	35.0	7
LRRC8C	424	35.0	7
LPXN	425	38.47061709648666	7
CYC1	426	38.04573672296477	7
ZNF91	427	36.20116258682772	7
ARIH2	428	39.0	7
HEATR1	429	39.0	7
UPP1	430	39.0	7
KRR1	431	39.0	7
MIER1	432	39.0	7
MIR663B	433	39.0	7
CHD8	434	39.0	7
ICAM2	435	39.0	7
LRP10	436	39.0	7
TOLLIP	437	39.0	7
MEIS2	438	39.58304308242076	7
ZC3H13	439	39.906949245084924	7
ZNF281	440	39.86257470806321	7
NECAP2	441	38.805836132257745	7
PIK3C2A	442	36.0	7
AGFG1	443	36.0	7
CHST11	444	36.0	7
RANBP3	445	36.0	7
EMC4	446	36.0	7
ADCY7	447	36.0	7
CASP1	448	36.0	7
PPP1R16B	449	36.0	7
KIAA1109	450	36.0	7
HACD2	451	36.0	7
IL2RG	452	36.0	7
HMGB2	453	37.91715772045809	7
TATDN2	454	35.87874857427519	7
S100A12	455	35.2930220266308	7
EPN1	456	38.0	7
ZC3H14	457	38.0	7
PTBP3	458	38.0	7
IPO7	459	38.0	7
RPS13	460	38.0	7
XPO6	461	38.0	7
MDH1	462	38.0	7
TRIM28	463	38.0	7
DIDO1	464	38.0	7
ALOX5AP	465	38.0	7
CAD	466	38.0	7
PPIG	467	38.701732662906394	7
RBM3	468	37.50432680850355	7
TMEM248	469	37.09274659797089	7
PAN2	470	39.502224509662874	7
RPL36AL	471	35.26171953873403	7
TMED10	472	37.0	7
USP9X	473	37.0	7
PARP12	474	37.0	7
ADH5	475	37.0	7
HAX1	476	37.0	7
ZNF326	477	37.0	7
TEP1	478	37.0	7
TRIP11	479	37.0	7
CTDSP1	480	39.91933455966657	7
MGAT1	481	38.64315631381055	7
SLTM	482	37.20438401331543	7
CENPC	483	42.113738954777084	8
GPS1	484	41.123391459205685	8
U2AF2	485	40.38906062209513	8
NDUFS7	486	41.895707004149216	8
SOX4	487	43.43360744895739	8
SP140L	488	43.48910757538337	8
F5	489	42.810658921636694	8
ALOX15	490	40.54070006284318	8
TBC1D5	491	41.0	8
HDAC7	492	41.0	8
RCOR1	493	41.0	8
SRSF9	494	41.0	8
ZFYVE26	495	41.0	8
YLPM1	496	41.0	8
CBX3	497	41.0	8
ELOVL1	498	40.99999999999999	8
REXO1	499	41.0	8
ETF1	500	41.0	8
FLII	501	41.0	8
CCT3	502	43.0	8
CLDND1	503	43.0	8
SPCS1	504	43.0	8
GLUD1	505	43.0	8
KLHL24	506	43.0	8
TARDBP	507	43.0	8
ATP13A1	508	43.0	8
POGZ	509	43.0	8
CNOT8	510	41.149034835847914	8
YIPF4	511	40.0	8
ZNF331	512	40.0	8
DNAJB2	513	40.0	8
SRRT	514	40.0	8
POLD4	515	40.0	8
C6orf62	516	40.0	8
RPA1	517	40.0	8
PNPT1	518	40.0	8
FBXO3	519	40.0	8
NDUFV2	520	40.0	8
SYNGR2	521	40.52548445755171	8
SDHD	522	44.54697706709769	8
CYB5B	523	44.0	8
ZFC3H1	524	44.0	8
ZFP91	525	44.0	8
RBPJ	526	44.0	8
CHD2	527	44.0	8
NCOA6	528	44.0	8
ACTN4	529	44.0	8
CCDC88B	530	44.0	8
CUL4B	531	44.0	8
RNF4	532	44.0	8
ADAM9	533	40.26520390558859	8
UBQLN1	534	44.00679039673267	8
ATP6V0E1	535	44.30600423071055	8
LINC-PINT	536	43.177375673390614	8
SLC25A44	537	42.0	8
THAP12	538	42.0	8
CSGALNACT2	539	42.0	8
KIF5B	540	42.0	8
TRPV2	541	42.0	8
FXR1	542	41.99999999999999	8
SPTBN1	543	42.0	8
MCPH1	544	42.0	8
SZT2	545	42.0	8
CSF1R	546	42.0	8
H3-3A	547	42.0	8
PTPA	548	43.83790423246557	8
ST6GAL1	549	40.040674876129025	8
FIG4	550	42.800813964743114	8
SAMD4B	551	40.64755586098174	8
RPL19	552	46.14123103763925	9
UBR5	553	47.45481396880969	9
CEBPA	554	46.8961852079293	9
MGAT5	555	46.79269153541589	9
TOB1	556	49.938882759860455	9
NEDD8	557	49.99999999999999	9
RAB13	558	48.45895668166398	9
SLC25A36	559	47.98235376143573	9
PRR14	560	45.11510135371228	9
CCDC88A	561	47.47709954567156	9
SNRPN	562	46.0	9
LTB	563	46.0	9
NFIA	564	46.0	9
ACO2	565	46.0	9
DAXX	566	46.0	9
SLC19A1	567	46.0	9
TAF2	568	46.0	9
ASCC3	569	46.00000000000001	9
DPP9	570	46.0	9
RLF	571	45.99999999999999	9
MAN1B1	572	46.0	9
ZFAND3	573	46.0	9
ATP5MJ	574	46.00000000000001	9
HNRNPM	575	46.0	9
M6PR	576	48.891163485221654	9
CTNNB1	577	48.0	9
CREG1	578	48.0	9
IRF8	579	48.0	9
NCAPD2	580	48.0	9
UBE3C	581	48.0	9
RAB27A	582	48.0	9
C12orf57	583	48.0	9
GIMAP5	584	48.0	9
PLEKHO1	585	48.0	9
BRK1	586	48.0	9
ACAP3	587	48.0	9
AP1B1	588	48.0	9
CST7	589	48.0	9
KIF1B	590	48.0	9
KDELR1	591	46.16913109586389	9
PSMA1	592	48.99999999999999	9
ATP6AP1	593	49.00000000000001	9
NOLC1	594	49.0	9
SACM1L	595	49.0	9
TRAF7	596	49.00000000000001	9
ARHGEF18	597	49.0	9
GBA	598	49.0	9
GOLGA3	599	49.0	9
HDAC10	600	49.0	9
SNHG6	601	49.35113266043278	9
PRKD2	602	46.01195641057088	9
CHMP7	603	46.26239753202059	9
LAMP1	604	45.00000000000001	9
CCDC97	605	45.0	9
EIF3H	606	45.0	9
IMP3	607	45.0	9
RAB5C	608	45.0	9
REPIN1	609	45.0	9
MCTP2	610	45.0	9
GCH1	611	45.0	9
FAM32A	612	45.0	9
ACLY	613	45.00000000000001	9
ANXA11	614	45.0	9
LMF2	615	46.49978225769503	9
PTP4A2	616	49.21192025455152	9
NPEPL1	617	47.93388127992459	9
NCOR2	618	46.58070978996391	9
PGD	619	47.0	9
SUN1	620	47.0	9
PSMD7	621	47.0	9
SLCO3A1	622	47.0	9
ITGA4	623	47.0	9
SURF4	624	47.0	9
PSMB4	625	47.0	9
ZNF33A	626	47.0	9
CNOT1	627	47.0	9
MAVS	628	47.0	9
TTC39B	629	47.0	9
MTA1	630	52.85742931922407	10
ADAR	631	52.79153957215515	10
KLF4	632	51.02231279118898	10
TRMT112	633	53.05873293133682	10
DAZAP2	634	51.127658284993586	10
MIR3648-1	635	50.79961484683813	10
RNF130	636	54.99999999999999	10
TENT2	637	50.32628606866043	10
SSH1	638	54.86766061681865	10
SH3BP5L	639	51.82418903260051	10
PLBD1	640	54.0	10
NUMA1	641	53.99999999999999	10
CPSF1	642	54.00000000000001	10
EAF1	643	54.00000000000001	10
FAM214A	644	54.00000000000001	10
AP1G2	645	54.0	10
CLPTM1	646	54.0	10
SH3BGRL3	647	54.0	10
COMT	648	54.0	10
SEC23B	649	54.0	10
GYG1	650	54.313284563343984	10
MTA2	651	54.43897732819543	10
SFI1	652	52.00000000000001	10
QRICH1	653	52.0	10
LCK	654	52.0	10
CCDC47	655	52.0	10
EPAS1	656	52.0	10
PANK3	657	52.0	10
GABPB2	658	51.99999999999999	10
BCL2L11	659	52.0	10
CKAP4	660	52.0	10
SLC15A3	661	52.0	10
PXN	662	52.0	10
LTN1	663	52.0	10
GCN1	664	52.0	10
HMOX1	665	52.0	10
IL1R1	666	54.295481181207364	10
STMN3	667	52.07925711222061	10
UBR1	668	50.99999999999999	10
FKBP5	669	51.0	10
LPCAT2	670	51.0	10
MCM7	671	51.0	10
DPP7	672	51.0	10
EXTL3	673	51.00000000000001	10
TMF1	674	51.0	10
PLCG1	675	51.0	10
RPS15	676	51.0	10
MBD3	677	51.08889377273532	10
NDUFV1	678	53.0	10
MAPKAPK2	679	53.0	10
SHC1	680	52.99999999999999	10
SYNCRIP	681	53.0	10
PCBP1	682	53.0	10
RDH11	683	53.0	10
TOM1	684	53.0	10
MED13	685	53.0	10
ELOB	686	53.0	10
HEXB	687	53.0	10
PHF10	688	53.0	10
HDAC1	689	53.0	10
INPP5K	690	53.0	10
TUBA4A	691	51.44073098243987	10
PHB1	692	50.0	10
PSMD3	693	50.0	10
GLIPR1	694	50.0	10
JMY	695	50.0	10
LZTR1	696	50.0	10
ENSG00000236255	697	50.0	10
PDE7A	698	50.0	10
SLC9A3R1	699	50.0	10
CREBL2	700	50.0	10
INO80E	701	50.0	10
DNAJC10	702	55.9540559804817	11
GABARAP	703	59.36541739292625	11
HNRNPD	704	59.41571481892887	11
EIF3D	705	55.97001378324554	11
HLA-DMA	706	56.9008629695735	11
CAPRIN1	707	59.99999999999999	11
EIF1	708	59.0	11
RPS12	709	59.0	11
ATP9B	710	58.99999999999999	11
PEAK1	711	59.0	11
YWHAG	712	59.00000000000001	11
SCPEP1	713	59.0	11
DCAF5	714	59.0	11
EMC1	715	59.0	11
FTO	716	59.510780115485595	11
IL10RA	717	58.0	11
CKAP5	718	58.0	11
HOOK3	719	58.0	11
PCM1	720	58.0	11
SND1	721	58.0	11
MBOAT7	722	58.0	11
SASH3	723	58.0	11
SLC35A4	724	58.0	11
MAP3K11	725	58.0	11
PSMC4	726	57.99999999999999	11
ATP6AP2	727	58.33976255275441	11
NSD1	728	58.35496381069502	11
IST1	729	58.491696002126645	11
CHPF2	730	55.703783973752394	11
SMARCC1	731	57.48282372970777	11
DRAM1	732	55.43118783917433	11
BICDL1	733	56.44248884325754	11
SIN3B	734	55.0	11
GPX4	735	55.0	11
UQCRFS1	736	55.0	11
TUT7	737	55.0	11
ADPGK	738	55.0	11
PPP4R3A	739	55.0	11
PTP4A1	740	55.0	11
USP47	741	55.0	11
LEF1	742	55.02397089973966	11
UPF2	743	57.38248484710192	11
LMTK2	744	56.0	11
MAPK3	745	55.99999999999999	11
POLG	746	56.0	11
KAT6B	747	56.0	11
HDAC5	748	56.0	11
AKT3	749	56.0	11
ATRAID	750	56.00000000000001	11
RPL38	751	56.0	11
METTL9	752	56.0	11
TMEM230	753	56.0	11
GAB2	754	58.06768389567958	11
TP53	755	56.83111338672344	11
RPL6	756	58.458658729668045	11
ZNF335	757	57.0	11
PATL1	758	57.0	11
RFC1	759	57.0	11
PSMB5	760	57.0	11
IRS2	761	57.0	11
C1QB	762	57.0	11
DOCK5	763	56.99999999999999	11
TAF9	764	57.0	11
ENSG00000286746	765	57.0	11
PLEKHM1	766	57.0	11
GRSF1	767	56.488184174630554	11
IMPDH2	768	58.86618296753508	11
NDUFB2	769	56.68125984744301	11
MGST1	770	64.47957438608557	12
GASK1A	771	62.08443632438539	12
SULT1A1	772	64.0	12
TP53INP1	773	64.0	12
SNX10	774	64.0	12
RAPGEF2	775	64.0	12
RPL10A	776	64.0	12
TASOR2	777	64.0	12
SSR2	778	64.0	12
HLA-DQA1	779	64.0	12
CD63	780	64.0	12
DENND4C	781	64.0	12
BLOC1S6	782	61.93039298631127	12
MORC4	783	62.5504101917492	12
LINC02895	784	63.00910216013872	12
FOXK1	785	60.99999999999999	12
ARPC2	786	61.0	12
PDIA3	787	61.0	12
UXT	788	61.00000000000001	12
RSRC1	789	60.99999999999999	12
ELL	790	60.99999999999999	12
SLC2A3	791	61.0	12
USP33	792	62.70967897692672	12
SDHB	793	60.79100689528972	12
NAP1L4	794	60.09927354430491	12
FRK	795	62.733464359574214	12
KCNQ1OT1	796	60.0	12
SZRD1	797	60.0	12
TRNT1	798	60.00000000000001	12
RBM34	799	60.0	12
ZNF518A	800	60.0	12
PCNX1	801	60.0	12
MSI2	802	60.0	12
CLASRP	803	60.0	12
ERN1	804	60.00000000000001	12
MARCKS	805	61.54857662023473	12
FBXO38-DT	806	63.22891417403483	12
TBC1D8B	807	63.0897603019094	12
RAB31	808	62.0	12
PLEKHA5	809	62.0	12
EPRS1	810	62.0	12
ANAPC1	811	62.0	12
DMD	812	62.0	12
ZNF731P	813	62.0	12
RNA5-8SN1	814	62.0	12
LRRC58	815	62.0	12
VDAC1	816	62.0	12
SAT1	817	63.6617853835958	12
CYB5R4	818	60.75482310743814	12
ENSG00000286834	819	62.58841810739182	12
EFCAB14	820	60.25575178276632	12
NOPCHAP1	821	63.95479403488732	12
KLF6	822	63.617178890883174	12
OLMALINC	823	63.0	12
RHOG	824	63.0	12
CLN5	825	63.0	12
NARS1	826	63.0	12
NDUFA1	827	63.0	12
HSF1	828	62.99999999999999	12
ENSG00000286147	829	63.0	12
TOMM6	830	63.0	12
FBL	831	62.738738639779235	12
UBE2G2	832	63.69731460389689	12
MAP1LC3B	833	61.599989504137625	12
NMNAT3	834	62.25132849628578	12
TOP2B	835	61.45376220058992	12
PBX2	836	66.09232368094129	13
H3-3B	837	66.84470316080868	13
UGP2	838	66.0	13
DDB1	839	66.0	13
GPATCH2L	840	66.0	13
ZNF706	841	66.0	13
FRG1CP	842	66.0	13
HLA-DPA1	843	66.0	13
LITAF	844	66.0	13
MRNIP	845	66.0	13
HNRNPUL1	846	69.52699504974328	13
TMX4	847	68.70140602426098	13
PSEN2	848	65.27124016268613	13
PARP1	849	67.0	13
LMNB2	850	67.0	13
PATJ	851	67.0	13
ODF2L	852	67.0	13
HNRNPH3	853	67.0	13
TPI1	854	67.0	13
YBX1	855	65.36133083717998	13
PCNT	856	65.0	13
UBR2	857	65.0	13
PLEKHG2	858	65.0	13
EREG	859	65.0	13
ANAPC5	860	65.0	13
ATAD2B	861	65.0	13
U2AF1	862	65.0	13
MIF	863	65.0	13
APEH	864	65.0	13
CYP51A1	865	65.0	13
PIGT	866	69.64642364362437	13
CCDC18-AS1	867	69.39040892144172	13
VPS29	868	67.9202858169377	13
TSEN34	869	68.0	13
ENSG00000277903	870	68.0	13
LAMA5	871	68.0	13
MAP4K4	872	68.0	13
GMIP	873	68.0	13
ARHGDIA	874	68.0	13
CAPZB	875	68.0	13
SEC61B	876	68.0	13
SLC35A3	877	68.0	13
SRRM1	878	68.0	13
WDFY3	879	68.0	13
PSMD9	880	68.40599616291756	13
SETD2	881	68.4575933618872	13
LMNB1	882	69.94878227770678	13
APEX1	883	69.0	13
PKD1	884	69.0	13
LST1	885	69.0	13
PSMD2	886	69.0	13
ENTPD1	887	69.0	13
PKD1P1	888	69.0	13
CALD1	889	69.0	13
PMS2	890	69.0	13
RNF40	891	69.0	13
TRAK1	892	69.0	13
PTOV1	893	70.0	14
MRPS6	894	70.0	14
DHX30	895	70.0	14
LPIN1	896	70.0	14
RGS10	897	70.0	14
H4C3	898	70.0	14
ATF6B	899	70.0	14
CALM3	900	70.0	14
TF	901	70.0	14
OTUD4	902	70.0	14
CHKB	903	70.0	14
ENSG00000203396	904	70.0	14
TRUB2	905	72.67616056887758	14
SFPQ	906	73.0	14
ZFYVE16	907	73.0	14
H2BC4	908	73.0	14
RPS27L	909	73.0	14
TALDO1	910	73.0	14
NBAS	911	73.0	14
CEP350	912	73.0	14
GNPTAB	913	73.0	14
ZNF766	914	73.0	14
SMG1	915	73.0	14
MBD2	916	73.0	14
ADA	917	73.0	14
CLN3	918	73.0	14
ADGRE2	919	71.96695547520783	14
SEC16A	920	71.0	14
SCARNA13	921	71.0	14
GNL3	922	71.0	14
DDX18	923	71.0	14
CSNK2A1	924	71.0	14
AHI1	925	71.0	14
AIP	926	71.0	14
CUL2	927	71.0	14
ALDH2	928	71.0	14
NBPF9	929	71.0	14
CUTA	930	71.48582004818725	14
CYB561A3	931	71.4186955582342	14
REX1BD	932	72.13966036825228	14
SMG1P3	933	72.0	14
GSK3B	934	72.0	14
ENSG00000267002	935	72.0	14
COX5A	936	72.0	14
PIP4K2B	937	72.0	14
SUPT16H	938	72.0	14
CIB1	939	72.0	14
TMEM192	940	72.0	14
