## Supplementary material for "Guided multi-agent AI invents highly accurate, uncertainty-aware transcriptomic aging clocks": Data files for aging clock analysis & manuscripts.: gene_ordering_Onlycolon_data_sliding_window.csv

Gene	Y_Axis_Position	Peak_Window	Peak_Group
URGCP	0	3.7467973736156637	0
S100A16	1	4.0	0
DAPP1	2	4.0	0
COASY	3	4.0	0
CBX6	4	4.0	0
CDK16	5	4.0	0
TLE3	6	4.0	0
SLC38A1	7	4.0	0
KHSRP	8	4.0	0
MYH9	9	4.0	0
TUBB4B	10	4.759325234940085	0
MYO1C	11	4.548106595008739	0
SPRY2	12	4.507085728991624	0
ITM2B	13	1.125820073950731	0
RPL22P1	14	1.0053551693154998	0
VAMP8	15	1.770183361921294	0
CEACAM7	16	0.34607384970218025	0
MMP24OS	17	0.0	0
SDF4	18	0.0	0
SMG1P3	19	0.0	0
ZNF407	20	0.0	0
RNF187	21	0.0	0
JUND	22	0.0	0
CMTM4	23	0.0	0
SNX10	24	0.0	0
MT-ND5	25	0.0	0
EPG5	26	0.0	0
GIT2	27	0.0	0
MT-ND2	28	4.27359023415733	0
RHPN2	29	2.684155907053683	0
BRWD3	30	3.0	0
UBAP2L	31	3.0	0
SRP72	32	3.0	0
ACER3	33	3.0	0
CYTIP	34	2.9999999999999996	0
FAM234A	35	3.0	0
SPINT1	36	3.0	0
PLEKHH1	37	3.0	0
USP12	38	3.0	0
H1-3	39	1.0	0
PTK7	40	1.0	0
CCNI	41	1.0	0
COPG1	42	1.0	0
PPT1	43	1.0	0
SPATA20	44	1.0	0
ZNF207	45	1.0	0
H4C5	46	1.0	0
SCARNA13	47	1.0	0
ARRDC4	48	2.849378869314338	0
H2AC20	49	1.61371965580092	0
SCARNA7	50	1.5374780628225801	0
SCARNA10	51	2.0	0
HTATIP2	52	2.0	0
SCARNA5	53	2.0	0
RABL6	54	2.0	0
LAMP2	55	2.0	0
MIR4435-2HG	56	2.0	0
LRRC59	57	2.0	0
NFE2	58	2.0	0
SMG1P1	59	2.0	0
FKBP9	60	2.0	0
H4C4	61	2.0	0
KIDINS220	62	9.0	1
MCRIP2	63	9.0	1
ARHGEF10L	64	9.0	1
FBXO38	65	9.0	1
FNIP1	66	9.0	1
TRBC2	67	9.0	1
INF2	68	6.39653504009149	1
HEBP1	69	5.0	1
RAB13	70	5.0	1
FERMT1	71	5.0	1
MRPS25	72	5.0	1
NDEL1	73	5.0	1
CEBPG	74	5.0	1
GNAI3	75	5.0	1
OTUD5	76	9.98061474192215	1
HNRNPA0	77	8.0	1
UCP2	78	8.0	1
H3-3A	79	8.0	1
DTX4	80	8.0	1
ATL3	81	8.0	1
DMTN	82	8.0	1
SNX13	83	9.988518139917607	1
DMXL2	84	9.457365162796671	1
EID1	85	7.987959569278798	1
YIPF4	86	5.544347930646858	1
KLHL5	87	6.891563721272511	1
PPARG	88	6.423190248004776	1
UBALD2	89	6.745289804387443	1
POLE	90	6.0	1
HSPA9	91	6.0	1
CLEC2D	92	6.0	1
HMGB1P5	93	6.000000000000001	1
KLRD1	94	6.0	1
THRA	95	6.0	1
TNFSF13B	96	7.845811229528809	1
CIITA	97	6.705047391068109	1
UQCRC2	98	7.000000000000001	1
PPP1R15B	99	7.0	1
SCAP	100	7.0	1
IDH3A	101	7.0	1
RPLP0	102	7.0	1
AGPAT1	103	8.79450106622948	1
SLC2A4RG	104	8.427935114266319	1
TMC6	105	13.017416158294845	2
SLA	106	12.0	2
SRSF1	107	12.0	2
TMEM63A	108	12.0	2
PARP10	109	11.999999999999998	2
H2AC7	110	12.0	2
EPN1	111	12.0	2
GRAMD1A	112	12.0	2
GABARAP	113	14.889356881590956	2
SMG1P5	114	10.0	2
PRMT5	115	10.0	2
PRKCB	116	10.0	2
TBC1D14	117	10.0	2
RIC1	118	10.0	2
ENTPD6	119	10.0	2
SEC23A	120	10.0	2
IL17RA	121	10.849852974938843	2
MT-ATP8	122	11.591946427150132	2
CLIC1	123	11.255918389823163	2
UBR3	124	13.0	2
TOR4A	125	13.0	2
CTDNEP1	126	13.0	2
IGLV1-44	127	13.0	2
SCYL2	128	13.0	2
GVINP1	129	13.0	2
TAF15	130	13.0	2
CD84	131	13.004211173172335	2
CCT5	132	14.489322644319385	2
ADAP1	133	13.144975384010133	2
SLC35A4	134	13.67931836882367	2
CYB5R3	135	14.0	2
CLPP	136	14.0	2
CDC42	137	14.0	2
SEMA4B	138	13.999999999999998	2
VPS8	139	14.0	2
DAZAP1	140	14.0	2
HMOX1	141	14.0	2
CADM1	142	13.878074684252606	2
LITAF	143	13.983425570401456	2
SPCS2	144	13.11896053637775	2
WASF2	145	12.449243349366036	2
MT-TP	146	13.695914422633079	2
NFIC	147	11.0	2
HMGN2	148	11.0	2
ADAM15	149	11.0	2
ARHGAP27	150	11.0	2
SOX9	151	18.120169830772035	3
VAPB	152	19.752939148681563	3
COPE	153	18.756001111199893	3
TBRG4	154	17.0	3
SUGT1	155	17.0	3
H2AC12	156	17.0	3
MARK2	157	17.0	3
HNRNPUL1	158	17.0	3
MT-TV	159	17.0	3
CISD3	160	17.0	3
BRD3	161	17.0	3
C1orf43	162	17.0	3
PSMA7	163	17.0	3
SYMPK	164	17.0	3
AXIN2	165	19.680932979996992	3
TLE4	166	19.0	3
NCOA6	167	19.0	3
LMAN1	168	19.0	3
SPOCK2	169	19.0	3
PLCE1	170	19.0	3
OTULINL	171	19.0	3
ITSN2	172	19.0	3
DIDO1	173	19.0	3
RIOK3	174	19.0	3
PUM1	175	19.0	3
IRAG2	176	19.0	3
UQCRFS1	177	19.0	3
ARF6	178	19.0	3
FGD3	179	19.0	3
EEF1G	180	19.999999999999996	3
UTP14A	181	18.87110187365698	3
LRATD2	182	18.540570903630474	3
FYB1	183	16.0	3
H2BC21	184	16.0	3
SMAD3	185	16.0	3
UBP1	186	16.0	3
HTT	187	16.0	3
ARHGAP15	188	16.0	3
DOCK10	189	16.0	3
THEMIS2	190	16.0	3
TRIM14	191	16.0	3
AGPAT3	192	16.0	3
GIGYF2	193	16.0	3
UQCRC1	194	15.0	3
TINAGL1	195	15.0	3
POGZ	196	15.0	3
EPS8L2	197	15.0	3
AHCTF1	198	15.0	3
CANT1	199	15.0	3
TMCC3	200	19.21018949402833	3
SF3B3	201	18.0	3
WBP2	202	18.0	3
KIAA0232	203	18.0	3
KNTC1	204	18.0	3
HSPD1	205	18.0	3
SNRPD2	206	18.0	3
DROSHA	207	18.0	3
H19	208	18.0	3
ACTN1	209	18.0	3
NUCB1	210	18.0	3
ARHGEF6	211	18.0	3
ORAI2	212	18.0	3
CDK5RAP2	213	18.0	3
PDCD6	214	18.0	3
EPB41L1	215	23.937660672578474	4
CARD8	216	21.168556258466833	4
CHMP3	217	22.86743732028831	4
MGP	218	21.597629882191058	4
SCAF8	219	24.773900840726093	4
ETFDH	220	21.0	4
VEZT	221	21.0	4
ZBTB7B	222	21.0	4
TUBB6	223	21.0	4
PGRMC1	224	21.0	4
BTBD2	225	21.0	4
FAM177A1	226	21.0	4
STK24	227	21.0	4
ALDH1A1	228	21.0	4
ATIC	229	21.0	4
DEK	230	21.0	4
WDR36	231	21.0	4
PIK3C2A	232	24.56917325605447	4
LIMD2	233	20.0	4
SF3B2	234	20.0	4
SMG7	235	20.0	4
BRD4	236	20.0	4
DEF6	237	20.0	4
HLA-DMB	238	20.0	4
EHD1	239	20.0	4
MAST2	240	20.0	4
MAP3K3	241	23.0	4
FGL2	242	23.0	4
ATP13A2	243	23.0	4
CD37	244	23.0	4
TOMM70	245	23.0	4
LCP2	246	23.0	4
PUM2	247	23.0	4
PACS1	248	23.000000000000004	4
GART	249	23.0	4
SLC44A2	250	23.0	4
DCAF8	251	23.0	4
TRAF3IP3	252	23.0	4
PSME4	253	23.0	4
EVL	254	23.0	4
AK4	255	23.0	4
C2	256	23.0	4
ENG	257	24.0	4
ANXA6	258	24.0	4
ATP6AP1	259	24.000000000000004	4
SRP14	260	24.0	4
C1QBP	261	24.0	4
RPL7	262	24.0	4
FRY	263	24.0	4
SLC25A24	264	24.0	4
PNPLA6	265	24.0	4
TRBC1	266	24.0	4
NSMF	267	24.326657126971803	4
SLC29A1	268	20.36276944000933	4
IL6R	269	23.257260528972502	4
UQCRH	270	22.641649776818074	4
LRPPRC	271	22.0	4
ALS2CL	272	22.0	4
IDH1	273	22.0	4
ARFGAP1	274	22.0	4
ARHGAP35	275	22.0	4
SMARCC1	276	22.0	4
TMEM181	277	22.0	4
CR1	278	22.0	4
RARS2	279	22.0	4
RNPEPL1	280	25.97430776285008	5
GPAT3	281	28.790585169875772	5
NCOR2	282	27.035949164149777	5
RALGAPB	283	28.679532234682256	5
MRPS35	284	28.25394398865997	5
SMARCD2	285	27.498298641447096	5
TSC1	286	28.671685861429925	5
CD302	287	28.824160632049193	5
BCL11B	288	29.0	5
CNNM4	289	29.0	5
DVL1	290	29.0	5
ZMYND8	291	29.0	5
FOXN2	292	28.999999999999996	5
ENSG00000279159	293	29.0	5
MALT1	294	29.0	5
GHITM	295	29.0	5
DOCK8	296	29.0	5
BCL2	297	29.0	5
CAMTA2	298	29.0	5
PGM3	299	29.999999999999996	5
ZAP70	300	29.999999999999996	5
OPA1	301	27.439297163683012	5
CAMK4	302	26.032138688863277	5
ROBO1	303	28.0	5
SENP6	304	28.0	5
MIR223HG	305	27.999999999999996	5
ATP6V0B	306	28.000000000000004	5
CYTH1	307	28.0	5
PSMD2	308	28.0	5
GIMAP4	309	27.999999999999996	5
EIF3K	310	28.0	5
MIAT	311	28.0	5
MAGED1	312	28.0	5
SEMA4D	313	28.0	5
NDUFA9	314	25.0	5
ITPR2	315	25.0	5
CASK	316	25.0	5
ETF1	317	25.0	5
PSMC6	318	25.0	5
ROMO1	319	25.0	5
UQCR10	320	25.0	5
PBX2	321	25.000000000000004	5
KLC1	322	25.0	5
ARHGAP25	323	25.0	5
ELF1	324	25.0	5
MACC1	325	25.0	5
SLC15A4	326	25.0	5
RELT	327	29.556736833820235	5
METTL7A	328	29.65741889695861	5
KIAA0513	329	26.555543324547525	5
COPB2	330	27.0	5
SELENOF	331	27.0	5
ZCRB1	332	27.0	5
NAP1L1	333	27.0	5
SPN	334	27.0	5
SASH3	335	27.0	5
STAU1	336	27.0	5
SCAMP2	337	27.0	5
AUP1	338	27.0	5
DCAF7	339	27.000000000000004	5
IRF9	340	29.93650635046589	5
TYMP	341	25.63471431682852	5
TBC1D10C	342	26.0	5
TENT5C	343	26.0	5
CD99	344	26.0	5
SAP18	345	26.0	5
PSMA3-AS1	346	26.0	5
DVL3	347	26.0	5
MAP3K1	348	26.0	5
GOLPH3	349	26.0	5
SLC2A3	350	26.0	5
ANKRD13A	351	34.99943086944229	6
NCKAP1L	352	33.6487548235968	6
ANP32B	353	30.787540060711194	6
SELPLG	354	33.219037031011275	6
CREBZF	355	32.972269053205416	6
PIK3R5	356	32.870441857706126	6
NUP155	357	30.033358793492127	6
GLIPR2	358	32.49638477293993	6
RLIM	359	31.62461453350287	6
TRIM38	360	33.467073187738876	6
OCRL	361	34.908655732944084	6
ERLIN2	362	32.72452966273368	6
NCKAP1	363	34.0	6
SLC45A4	364	34.0	6
GUSB	365	34.0	6
PSMD9	366	34.0	6
TNKS1BP1	367	34.0	6
FRAT2	368	34.0	6
KCNQ1OT1	369	34.0	6
ZEB1	370	34.0	6
PABPC4	371	34.0	6
FBXO34	372	34.0	6
BRK1	373	34.0	6
AFAP1	374	34.0	6
AP5M1	375	34.0	6
IRF1	376	30.0	6
EPHX1	377	30.0	6
PSMB8	378	30.0	6
DPP3	379	30.000000000000004	6
LINC00861	380	30.0	6
SRC	381	30.0	6
MRPL35	382	30.0	6
BMPR1A	383	30.000000000000004	6
DUS1L	384	30.0	6
GIMAP6	385	30.822637309028742	6
FFAR2	386	32.097881532833235	6
C16orf54	387	32.030446146614686	6
SLC11A2	388	30.314495549408996	6
MCTS1	389	33.0	6
RAB14	390	33.0	6
ZDHHC17	391	33.0	6
MED14	392	33.0	6
CASP4	393	33.0	6
NEK7	394	33.0	6
FAM162A	395	33.0	6
HMGN4	396	33.0	6
ZNRF2	397	33.0	6
TXNDC17	398	33.0	6
ATF6B	399	33.0	6
ECHS1	400	33.0	6
ENSG00000244398	401	32.840541476277735	6
TGIF1	402	31.382628876486063	6
GIMAP5	403	30.709461809382184	6
RAB27A	404	31.0	6
TMEM161B-DT	405	31.0	6
LRP6	406	31.0	6
ACVR1B	407	31.0	6
ISG20	408	31.0	6
TMEM63B	409	31.0	6
CASP3	410	31.0	6
TMEM45A	411	30.999999999999996	6
MYO1B	412	31.0	6
RAB2A	413	31.0	6
CFP	414	32.12785540818005	6
ST8SIA4	415	32.0	6
RPL14	416	32.0	6
IPO5	417	32.0	6
IFNGR1	418	32.0	6
PTMS	419	32.0	6
RSL1D1	420	32.0	6
MDM4	421	32.0	6
FBXO38-DT	422	32.0	6
BCLAF1	423	32.0	6
BIRC3	424	32.0	6
LONP1	425	32.0	6
KPNA5	426	32.0	6
FNIP2	427	32.0	6
KIAA0930	428	32.0	6
LYL1	429	37.46066055860477	7
PPP1R16B	430	38.647399573873756	7
SRP9	431	38.42737779942767	7
PIK3CD	432	36.07504567637083	7
SKIL	433	38.932526624745456	7
EIF2A	434	38.20772081645561	7
MORF4L2	435	35.19148481272187	7
NDUFB1	436	35.252598215526234	7
GAN	437	36.55268986074955	7
ANXA4	438	38.945292393098065	7
TMED10	439	39.99999999999999	7
GNB4	440	39.4488580948802	7
IRF4	441	37.70345468807599	7
EPM2AIP1	442	37.0	7
NDUFA13	443	37.0	7
SLC4A2	444	37.0	7
MPC1	445	37.0	7
CDC42BPB	446	37.0	7
COPA	447	37.0	7
TAF2	448	37.0	7
DAG1	449	37.0	7
PRRC1	450	37.0	7
KCTD12	451	35.60996903456675	7
SLC12A7	452	38.0	7
HIP1R	453	38.0	7
NUP50	454	38.0	7
MYO1G	455	38.0	7
H2BC12	456	38.0	7
CHASERR	457	38.0	7
DENND4A	458	38.0	7
HEATR5B	459	38.0	7
TMUB2	460	38.0	7
SAR1A	461	38.0	7
TPCN1	462	38.0	7
CD226	463	39.72374334250599	7
SPCS3	464	36.14692566384435	7
SLC35B2	465	36.0	7
TMEM19	466	36.0	7
C16orf72	467	36.0	7
ELK4	468	36.0	7
GRB10	469	36.0	7
RNF144B	470	36.0	7
CYB5B	471	36.0	7
TARDBP	472	36.0	7
ZC3HAV1	473	36.0	7
TRAK1	474	36.0	7
CTBP2	475	36.0	7
MGAT2	476	36.0	7
SLC16A7	477	35.67283015485742	7
MGST3	478	39.0	7
PPARA	479	39.0	7
ATP7B	480	39.0	7
CHP1	481	39.0	7
GRK2	482	39.0	7
BAK1	483	39.0	7
CCDC186	484	39.0	7
KRT6A	485	39.0	7
MTHFD1	486	39.0	7
EBLN3P	487	39.0	7
JMJD1C	488	39.0	7
PCGF5	489	39.0	7
SLK	490	39.00000000000001	7
TRPS1	491	35.47928296793367	7
C6orf62	492	37.41318618583922	7
MDN1	493	35.0	7
S1PR4	494	35.0	7
PAICS	495	35.0	7
ZMIZ2	496	35.0	7
IP6K2	497	35.0	7
MAP4K4	498	35.0	7
LMTK2	499	35.0	7
TCF7L2	500	35.0	7
DCP2	501	38.92338509127295	7
DYRK2	502	38.52590026839165	7
TRA2B	503	39.48499649544778	7
BASP1	504	44.783807316134734	8
POU2F2	505	40.23571211504487	8
C1QC	506	44.28533089640014	8
MED28	507	43.15720488457686	8
CEMIP	508	40.17940679470614	8
ENAH	509	43.0	8
BACH1	510	43.0	8
ACAP1	511	43.0	8
ATP5PB	512	43.0	8
DDX6	513	43.0	8
PPIA	514	43.0	8
PPIG	515	43.0	8
CREBRF	516	43.0	8
DEFA1	517	43.0	8
SLC52A2	518	43.0	8
GRN	519	43.0	8
SOS1	520	43.0	8
INTS3	521	41.05710590636514	8
ANKRD9	522	42.0	8
SEC23B	523	42.0	8
GBP2	524	42.0	8
SSBP1	525	42.0	8
UBE2V2	526	42.0	8
JAK1	527	42.0	8
MSL1	528	42.0	8
MARS1	529	42.0	8
IRAK3	530	42.0	8
LYPLA1	531	42.0	8
MYH10	532	42.0	8
PSMA2	533	42.0	8
PJA2	534	43.38807712722517	8
UBE3A	535	42.14807240045557	8
TRIP10	536	41.0	8
STXBP2	537	41.0	8
ERCC6L2	538	41.00000000000001	8
FAM168B	539	40.99999999999999	8
YWHAH	540	41.0	8
MGAT4B	541	41.00000000000001	8
PPP4R2	542	41.0	8
PDIA6	543	41.0	8
PEX26	544	41.0	8
PNKD	545	41.0	8
FOXO4	546	41.0	8
MCFD2	547	41.0	8
ADRM1	548	41.0	8
EVPL	549	41.0	8
ITGB4	550	41.0	8
ATAD2B	551	41.0	8
ATP5MF	552	41.0	8
CAND1	553	44.697117987762695	8
STX7	554	44.0	8
TRIP11	555	44.0	8
GSTP1	556	44.0	8
RALGPS2	557	44.0	8
GGA2	558	44.0	8
NUP188	559	44.0	8
SNX5	560	44.0	8
EFCAB14	561	44.0	8
CHCHD2	562	44.0	8
CUTA	563	44.0	8
MAP3K5	564	44.0	8
ULK3	565	44.0	8
TUT7	566	44.2672369063302	8
CNOT7	567	44.441579677101906	8
PLCL2	568	42.40201321865724	8
ATN1	569	44.99558168628155	8
MON2	570	42.34846407343299	8
MMADHC	571	40.0	8
GNPNAT1	572	40.0	8
KCNA3	573	40.0	8
SRGAP2B	574	40.0	8
INO80D	575	40.0	8
KMT2C	576	40.0	8
NAPRT	577	40.00000000000001	8
COX5B	578	40.0	8
ATP1B3	579	40.0	8
EMB	580	40.0	8
PSMC5	581	40.0	8
DNAJA1	582	40.0	8
EGLN2	583	40.0	8
UTP4	584	46.99212606260444	9
ZNF267	585	47.8691226748347	9
HNRNPK	586	47.13256624862689	9
LMNB2	587	49.561677816080284	9
ENTPD1	588	48.047034827484325	9
BAZ1B	589	46.149086922027294	9
PLXNA1	590	49.583712452558274	9
ATP5PF	591	47.957962282791065	9
MIGA2	592	48.39477587537408	9
USP25	593	49.53961766474477	9
FGD4	594	48.906808870921715	9
U2AF2	595	47.67091346791379	9
MAP3K2	596	45.480168874293234	9
SSRP1	597	46.719882168106615	9
TTC39B	598	48.571096846561915	9
APOL6	599	48.432760464950924	9
MAP4	600	47.31212899247451	9
PHACTR2	601	48.31439878330119	9
CSK	602	48.33628991084311	9
HECTD4	603	46.38748076621818	9
EPRS1	604	49.47718405247367	9
RNF11	605	49.0	9
WDFY4	606	49.0	9
AKT3	607	49.0	9
DOCK7	608	49.0	9
PSMD13	609	49.0	9
APEH	610	49.0	9
ATAD2	611	49.0	9
ZBTB44	612	49.0	9
CYBC1	613	49.0	9
MBP	614	49.0	9
TNPO1	615	49.0	9
NDUFB8	616	49.0	9
TMED9	617	49.0	9
IL6ST	618	45.81934753585171	9
FAM53B	619	45.423487327245454	9
USP38	620	45.0	9
CDC42SE2	621	45.0	9
FBXL3	622	45.0	9
ZNF91	623	45.0	9
TMEM184B	624	45.0	9
SELENOT	625	45.0	9
CAPZA1	626	45.0	9
H2BC5	627	45.0	9
DNAJB14	628	45.0	9
NEMF	629	45.0	9
STX12	630	45.0	9
ASCC3	631	45.0	9
FAM126B	632	45.0	9
DENND2D	633	47.60661511295367	9
IPMK	634	47.685079883895355	9
RPL35	635	48.0	9
MCM3AP	636	48.0	9
ACO2	637	48.0	9
F2RL1	638	48.00000000000001	9
NDUFB2	639	48.0	9
FBL	640	48.0	9
PLOD1	641	48.0	9
KDM5A	642	48.00000000000001	9
MCM3	643	48.0	9
OIP5-AS1	644	48.00000000000001	9
STK17B	645	48.0	9
RNF141	646	49.19337411600944	9
SNRK	647	49.68049560587141	9
RNA5-8SN3	648	47.817941818215914	9
VDAC3	649	47.0	9
PABPN1	650	47.0	9
NBPF8	651	47.0	9
B3GNT5	652	47.0	9
EPC1	653	47.0	9
RB1CC1	654	47.0	9
NARS1	655	47.0	9
PUF60	656	47.0	9
TMEM170A	657	46.535784100016656	9
VPS4A	658	46.46016210224429	9
ZBTB34	659	46.0	9
SEC22B	660	46.0	9
SHMT2	661	46.0	9
KDM2A	662	46.0	9
RTF1	663	46.0	9
WDR43	664	46.0	9
ZER1	665	45.99999999999999	9
NCOA2	666	46.0	9
ITPR3	667	46.0	9
CTBS	668	46.0	9
HERC2P9	669	46.0	9
RNF44	670	46.0	9
XRCC6	671	46.0	9
ATP5F1D	672	51.410314138959656	10
ZMYM2	673	50.597046072968844	10
DYNLRB1	674	53.280154308178744	10
REEP3	675	51.0	10
TREM1	676	51.0	10
TNRC6A	677	50.99999999999999	10
PAG1	678	51.0	10
SREBF2	679	51.0	10
RPS6KA5	680	51.0	10
SGMS2	681	51.0	10
DENND5B	682	51.0	10
EXOC7	683	51.0	10
SLC35C1	684	53.99999999999999	10
MSI2	685	54.0	10
RETREG1	686	54.00000000000001	10
PTPN11	687	54.0	10
KMT2B	688	54.0	10
NECTIN3	689	54.00000000000001	10
MIA3	690	54.0	10
GBP1	691	54.0	10
GRAMD2B	692	54.0	10
SLC17A5	693	53.99999999999999	10
MBNL1	694	54.0	10
PBXIP1	695	53.99999999999999	10
SUPT16H	696	53.99999999999999	10
XAF1	697	54.0	10
ABHD5	698	54.75667235531464	10
EP400	699	52.80963435462923	10
STRN4	700	51.09074460897151	10
SLC4A4	701	52.99999999999999	10
FAM102B	702	53.00000000000001	10
SEL1L	703	53.0	10
UBE2R2	704	53.0	10
DAD1	705	53.0	10
SFRP2	706	53.0	10
TUT4	707	53.0	10
STRN	708	53.0	10
C4orf3	709	53.0	10
DENND2B	710	53.0	10
BTBD9	711	54.618758901458456	10
PSEN1	712	54.66359073716222	10
TRAPPC8	713	54.77503346356884	10
SLC50A1	714	54.99999999999999	10
WASHC2C	715	54.99999999999999	10
TMEM131L	716	54.99999999999999	10
TRANK1	717	54.99999999999999	10
DYRK1A	718	50.31454571894463	10
BCAP31	719	54.466401829768635	10
ABCA7	720	52.0	10
CBLB	721	52.0	10
KIAA1109	722	52.0	10
MYL12B	723	52.0	10
CARM1	724	52.0	10
DDX42	725	52.0	10
SNORA63	726	52.00000000000001	10
PAFAH1B2	727	52.0	10
POM121C	728	52.0	10
MVP	729	52.0	10
UHMK1	730	52.0	10
TCERG1	731	52.459915852988466	10
MGAT4A	732	50.50401721457209	10
YPEL5	733	50.0	10
RMND5A	734	50.0	10
TRRAP	735	50.0	10
RPL24	736	50.0	10
ILVBL	737	50.0	10
AP1S2	738	50.0	10
CDC42BPA	739	50.0	10
PKN2	740	50.0	10
PHF14	741	50.0	10
DENND1B	742	50.00000000000001	10
KIF21A	743	50.0	10
FAM13A	744	50.922113157630164	10
LIFR	745	50.93185448974333	10
HBP1	746	59.949893524830884	11
DHCR7	747	59.60230806642997	11
FEM1B	748	55.4288153412034	11
GNA13	749	55.451589117606304	11
SNX14	750	59.28728789362119	11
CYRIB	751	57.0	11
TMEM248	752	57.0	11
HECTD1	753	56.99999999999999	11
ASAP1	754	57.0	11
DENND3	755	56.99999999999999	11
LAMC1	756	57.0	11
MYO6	757	57.00000000000001	11
RAPGEF1	758	56.99999999999999	11
WSB2	759	57.0	11
SLC35D2	760	57.0	11
PALS1	761	57.0	11
C1QB	762	57.0	11
CD52	763	57.00000000000001	11
IL10RB	764	55.22863701718881	11
ENSG00000275757	765	55.556620894936394	11
ENSG00000287277	766	56.34195439654686	11
MAT2B	767	55.42871344786501	11
TMF1	768	55.168615471966426	11
COL12A1	769	58.0	11
MIER1	770	58.00000000000001	11
ZNF462	771	58.0	11
PCNA	772	58.0	11
CAPZB	773	58.0	11
GPBP1L1	774	58.0	11
LRP5	775	58.0	11
POLDIP2	776	58.0	11
RGS1	777	58.0	11
SLC35A3	778	58.0	11
SERP1	779	56.0	11
SH3PXD2B	780	56.0	11
PAN3	781	56.0	11
MED13L	782	56.0	11
NAAA	783	56.0	11
CIZ1	784	56.00000000000001	11
PGAP6	785	56.0	11
S100A11	786	56.0	11
TRIM25	787	56.0	11
RBM12B	788	56.0	11
RPS15	789	55.99999999999999	11
HEATR5A	790	56.00000000000001	11
HSD17B11	791	56.0	11
FASN	792	58.70849106844637	11
RELCH	793	59.852915795985695	11
MAGI3	794	55.0	11
SLC25A1	795	55.0	11
RALGAPA2	796	55.0	11
MPZL1	797	55.0	11
CCNT2	798	55.0	11
DMXL1	799	55.0	11
EIF2AK1	800	55.0	11
UBE2S	801	55.0	11
PDLIM7	802	55.0	11
SCP2	803	55.0	11
NPTN	804	59.99999999999999	11
ENSG00000232035	805	59.35013385289664	11
MT-TC	806	59.0	11
VSIR	807	58.99999999999999	11
PLOD3	808	58.99999999999999	11
ZDHHC5	809	59.0	11
UBR1	810	59.0	11
AARS1	811	59.0	11
TMEM258	812	59.0	11
CD163	813	59.0	11
HOOK1	814	59.0	11
RAB31	815	59.0	11
DGLUCY	816	59.0	11
MTMR4	817	59.0	11
RBM25	818	64.3575011235103	12
H2AZ2	819	60.09372191391029	12
TRIR	820	63.4173842811455	12
CNP	821	63.0	12
CRTAP	822	63.0	12
PPP3CA	823	63.0	12
NPEPPS	824	63.0	12
PAFAH1B1	825	63.0	12
TYROBP	826	63.0	12
TGFB1	827	61.83004898640719	12
TET2	828	60.94030335087023	12
MIR663A	829	64.0	12
TUFM	830	64.0	12
ZNF518A	831	64.0	12
EDEM3	832	64.0	12
APC	833	64.0	12
BRCA1	834	64.0	12
SEMA6A	835	64.0	12
CCDC88A	836	64.0	12
NECAP1	837	64.0	12
SPAG9	838	64.0	12
ITCH	839	64.0	12
PPP2CA	840	64.0	12
NUFIP2	841	62.0	12
KIF1C	842	62.0	12
NECTIN2	843	62.0	12
WWC1	844	62.0	12
ZMPSTE24	845	62.0	12
DOCK6	846	60.41514699509571	12
VPS13D	847	60.0	12
RAB24	848	60.0	12
SPG11	849	60.0	12
BCAR1	850	60.0	12
MBOAT2	851	60.0	12
PTBP3	852	60.0	12
IGF1R	853	60.0	12
TMEM167A	854	60.0	12
MTOR	855	60.0	12
C2CD5	856	60.00000000000001	12
DICER1	857	60.0	12
SMARCC2	858	61.0	12
PARP4	859	61.0	12
ATP5PO	860	61.00000000000001	12
CEP350	861	60.99999999999999	12
RAB7A	862	61.00000000000001	12
SP3	863	61.0	12
KLC4	864	61.00000000000001	12
CERT1	865	61.0	12
MORC3	866	60.99999999999999	12
RNA5-8SN1	867	61.89073544727659	12
APAF1	868	61.8917381222541	12
USP33	869	62.69116999417227	12
ZFYVE26	870	64.19616913884283	12
TSPAN13	871	65.0	13
UBE2B	872	65.0	13
NUP214	873	65.0	13
FLII	874	65.0	13
LST1	875	65.0	13
VPS51	876	65.0	13
TNFRSF12A	877	65.0	13
IFITM3	878	65.0	13
CGGBP1	879	65.0	13
CNOT1	880	65.0	13
ARHGAP29	881	66.52087511242222	13
NDST1	882	68.0	13
PIM2	883	68.0	13
JAML	884	68.0	13
ZNF451	885	68.0	13
KBTBD11	886	68.0	13
ELOVL6	887	68.0	13
NEBL	888	68.0	13
ARPP19	889	68.0	13
CSF2RA	890	68.0	13
UGGT2	891	68.0	13
MLF2	892	68.0	13
NANS	893	68.0	13
CTSB	894	68.0	13
INSIG1	895	68.0	13
APOBEC3C	896	67.98433287141408	13
PDE5A	897	67.0	13
ST3GAL2	898	67.0	13
MRFAP1	899	67.0	13
COL8A1	900	67.0	13
RPS9	901	67.0	13
SEC63	902	67.0	13
RBM26	903	67.0	13
FMR1	904	67.0	13
BEX3	905	67.0	13
BRI3	906	67.0	13
GNA11	907	67.0	13
SEPHS2	908	67.0	13
RPL7A	909	67.0	13
RPS15A	910	67.0	13
COP1	911	66.4538666359963	13
GLRX	912	66.0	13
XPO4	913	66.0	13
STS	914	66.0	13
LARP1	915	66.0	13
PLEKHB2	916	66.0	13
ENSG00000258232	917	66.0	13
ARL5B	918	66.0	13
CHD9	919	66.0	13
PML	920	66.0	13
SC5D	921	66.0	13
TMCO1	922	66.0	13
MFAP4	923	66.0	13
IMPDH2	924	66.0	13
RPN2	925	66.0	13
DDX11	926	66.12359157878672	13
EPB41	927	68.09945696401425	13
RNU1-27P	928	69.0	13
IER2	929	69.0	13
MET	930	69.0	13
GPR107	931	69.0	13
PCBP1	932	69.0	13
MCU	933	69.0	13
SVIP	934	69.0	13
TNRC18	935	69.0	13
NCLN	936	69.0	13
HECA	937	69.0	13
ENSG00000288534	938	69.0	13
COMP	939	69.0	13
ANKRD28	940	69.0	13
CD93	941	69.0	13
MT-ND6	942	69.31536933670652	13
TXNDC5	943	69.40670120285556	13
PTAFR	944	70.0	14
XBP1	945	70.0	14
RNU4-2	946	70.0	14
PTPN12	947	70.0	14
NIPBL	948	70.0	14
IL16	949	70.0	14
ATP8B2	950	70.0	14
FAM104A	951	70.0	14
RB1	952	70.0	14
PAWR	953	70.0	14
ADGRE2	954	70.0	14
MTND1P23	955	70.0	14
