## Supplementary material for "Guided multi-agent AI invents highly accurate, uncertainty-aware transcriptomic aging clocks": Data files for aging clock analysis & manuscripts.: organwise_breakdown.csv

organ	total_samples	percentage_of_total	age_mean	age_median	age_std	age_min	age_max	male_count	female_count	unknown_sex_count	male_percentage	female_percentage	unknown_sex_percentage	age_0_18	age_19_30	age_31_50	age_51_65	age_65_plus
blood	21717	37.5252708516925	34.685637979463095	30.0	22.389394595479377	0	102	10407	10782	528	47.920983561265366	49.64774140074596	2.4312750379886725	6461	4534	4987	3326	2406
colon	6278	10.847891071829697	41.52660082828926	44.0	21.861509796629495	0	99	3325	2888	65	52.96272698311564	46.0019114367633	1.0353615801210576	1224	824	1649	1651	930
brain	5643	9.750660929967342	50.25677830940989	52.0	25.78879988019685	0	112	3371	2165	107	59.73772815878079	38.36611731348574	1.8961545277334753	853	459	1410	1178	1728
lung	5513	9.526031137145129	41.300925086159985	46.0	23.348210358354333	0	112	2784	2685	44	50.498820968619626	48.70306548158897	0.7981135497914021	1387	552	1228	1466	879
liver	2609	4.508147149793514	49.077041011881946	52.0	20.27099300721849	0	112	1508	1029	72	57.799923342276735	39.440398620160984	2.7596780375622845	259	171	780	866	529
prostate	1625	2.807872410277677	60.80369230769231	69.0	12.239109410669997	2	88	1532	44	49	94.27692307692308	2.707692307692308	3.0153846153846153	29	23	482	141	950
muscle	1381	2.3862595683652135	45.326574945691526	46.0	22.925710437358397	1	97	924	447	10	66.908037653874	32.367849384503984	0.724112961622013	154	303	275	281	368
bone marrow	1268	2.191004440758212	43.9897476340694	48.0	24.802023791435683	0	99	654	603	11	51.57728706624606	47.55520504731861	0.8675078864353312	244	154	279	302	289
skin	1171	2.023396056883175	39.88129803586678	40.0	20.531703657168823	0	89	604	532	35	51.5798462852263	45.43125533731853	2.9888983774551665	159	267	347	264	134
pancreas	974	1.6829955246833586	50.497946611909654	56.0	22.3772544528618	1	91	572	399	3	58.72689938398358	40.965092402464066	0.3080082135523614	149	70	118	400	237
heart	925	1.5983273720042162	49.52540540540541	52.0	17.523782632838085	1	98	564	360	1	60.97297297297297	38.91891891891892	0.10810810810810811	50	90	281	380	124
ileum	771	1.3322274635840547	28.311284046692606	21.0	24.491060967424865	0	97	431	340	0	55.90142671854734	44.09857328145266	0.0	380	95	139	69	88
adipose tissue	538	0.929621757987317	47.353159851301115	44.0	12.25709232064829	4	90	204	331	3	37.9182156133829	61.52416356877324	0.5576208178438662	3	14	329	161	31
retina	524	0.9054308572218478	79.33969465648855	80.0	10.615254216754273	47	107	251	270	3	47.900763358778626	51.526717557251914	0.5725190839694656	0	0	2	64	451
breast	520	0.8985191712888566	55.03076923076923	52.0	14.155175506746536	3	112	62	442	16	11.923076923076923	85.0	3.076923076923077	11	15	90	276	127
kidney	507	0.8760561920066353	47.49704142011834	53.0	23.99764257040712	0	96	287	199	21	56.60749506903353	39.25049309664694	4.142011834319527	81	33	113	167	113
nasal epithelium	427	0.7378224733468111	36.18266978922717	34.0	20.221064167050702	8	85	173	254	0	40.5152224824356	59.4847775175644	0.0	125	74	106	79	43
placenta	370	0.6393309488016865	56.35405405405405	74.0	33.589205700904365	0	114	176	184	10	47.56756756756757	49.72972972972973	2.7027027027027026	70	39	55	6	183
small intestine	355	0.6134121265529694	40.09014084507042	33.0	28.025166025753837	0	92	210	145	0	59.154929577464785	40.845070422535215	0.0	108	52	72	34	89
bone	350	0.6047725191367305	41.62	27.0	28.3708787699227	1	100	173	177	0	49.42857142857143	50.57142857142857	0.0	91	92	35	29	103
stomach	308	0.5321998168403228	61.44805194805195	62.0	13.509095600563915	2	112	213	93	2	69.15584415584416	30.1948051948052	0.6493506493506493	2	3	52	130	120
nasal	219	0.3784148048312685	38.406392694063925	35.0	27.917541676478752	1	99	109	110	0	49.77168949771689	50.2283105022831	0.0	84	17	46	25	47
nasopharynx	213	0.36804727593178166	16.145539906103288	7.0	21.520557116362852	0	89	118	93	2	55.39906103286385	43.66197183098591	0.9389671361502347	159	9	19	12	14
rectum	207	0.3576797470322949	42.990338164251206	44.0	22.730585514813622	1	88	96	109	2	46.3768115942029	52.65700483091788	0.966183574879227	50	23	43	50	41
intestine	157	0.2712836728699048	42.732484076433124	42.0	22.33296464456634	0	92	86	71	0	54.77707006369427	45.22292993630573	0.0	28	29	45	20	35
duodenum	152	0.26264406545366575	18.55921052631579	15.0	13.176204496573268	1	61	52	100	0	34.21052631578947	65.78947368421053	0.0	88	37	24	3	0
nose	139	0.24018108617144435	66.90647482014388	68.0	12.783533388263752	23	96	98	41	0	70.50359712230215	29.496402877697843	0.0	0	6	4	44	85
nasal cavity	133	0.22981355727195754	51.0	45.0	31.994791242742412	2	98	108	25	0	81.203007518797	18.796992481203006	0.0	25	23	21	14	50
spinal cord	130	0.22462979282221415	43.792307692307695	56.0	18.64299280372616	13	61	44	86	0	33.84615384615385	66.15384615384615	0.0	8	45	0	77	0
oral cavity	123	0.21253434243947955	50.32520325203252	53.0	15.197333639603755	23	80	58	65	0	47.15447154471545	52.84552845528455	0.0	0	22	34	47	20
thyroid	122	0.21080642095623173	48.614754098360656	44.5	21.04597357353755	0	88	38	84	0	31.147540983606557	68.85245901639344	0.0	7	5	62	19	29
eye	119	0.20562265650648834	56.319327731092436	54.0	24.744433639798547	1	95	55	54	10	46.21848739495798	45.378151260504204	8.403361344537815	3	21	32	12	51
adipose	112	0.19352720612375374	41.892857142857146	42.0	12.689186105319918	9	76	68	41	3	60.71428571428571	36.607142857142854	2.6785714285714284	3	22	57	29	1
lymph node	110	0.19007136315725814	54.63636363636363	55.0	10.555860386079795	32	78	45	65	0	40.909090909090914	59.09090909090909	0.0	0	0	38	52	20
bladder	107	0.18488759870751473	56.42056074766355	63.0	24.794261883026586	1	85	48	59	0	44.85981308411215	55.140186915887845	0.0	15	1	7	36	48
joint	89	0.1537850120090543	53.87640449438202	54.0	12.746497045284015	24	85	21	68	0	23.595505617977526	76.40449438202246	0.0	0	4	20	49	16
ovary	87	0.15032916904255872	35.51724137931034	47.0	29.770776239173188	1	82	10	64	13	11.494252873563218	73.5632183908046	14.942528735632186	38	0	8	27	14
esophagus	80	0.1382337186598241	45.35	49.5	21.061753686586272	1	80	50	28	2	62.5	35.0	2.5	14	11	17	25	13
uterus	76	0.13132203272683288	44.0	44.0	7.675067860720625	24	84	1	75	0	1.3157894736842104	98.68421052631578	0.0	0	1	68	6	1
vagina	74	0.12786618976033728	25.243243243243242	23.0	6.927829150213128	16	65	1	0	73	1.3513513513513513	0.0	98.64864864864865	5	53	15	1	0
large intestine	71	0.12268242531059388	51.88732394366197	56.0	20.738886384054094	1	88	38	33	0	53.52112676056338	46.478873239436616	0.0	1	16	16	11	27
parotid gland	68	0.11749866086085048	46.26470588235294	47.5	27.567890497449525	3	97	1	61	6	1.4705882352941175	89.70588235294117	8.823529411764707	13	11	17	6	21
nasal mucosa	67	0.11577073937760268	27.01492537313433	22.0	12.865849248622721	17	66	29	38	0	43.28358208955223	56.71641791044776	0.0	5	48	6	6	2
synovial tissue	63	0.10885905344461147	48.44444444444444	56.0	31.07990626557137	0	98	10	53	0	15.873015873015872	84.12698412698413	0.0	15	7	8	10	23
fibroblast	60	0.10367528899486807	34.53333333333333	44.0	24.304890117336868	1	83	45	15	0	75.0	25.0	0.0	28	0	5	21	6
appendix	59	0.10194736751162027	64.22033898305085	68.0	20.802907453137387	5	92	33	26	0	55.932203389830505	44.06779661016949	0.0	3	2	6	13	35
pituitary	55	0.09503568157862907	44.90909090909091	45.0	12.241811665842311	21	70	23	31	1	41.81818181818181	56.36363636363636	1.8181818181818181	0	7	29	18	1
nasal lavage	50	0.08639607416239006	12.48	13.0	2.1875342562915394	8	16	27	23	0	54.0	46.0	0.0	50	0	0	0	0
salivary gland	44	0.07602854526290326	53.63636363636363	51.5	25.961591405956025	9	97	1	41	2	2.272727272727273	93.18181818181817	4.545454545454546	5	6	10	4	19
gallbladder	44	0.07602854526290326	52.77272727272727	52.0	9.13685009170604	31	66	34	10	0	77.27272727272727	22.727272727272727	0.0	0	0	20	20	4
minor salivary glands	44	0.07602854526290326	49.43181818181818	51.0	14.686487583747475	14	76	0	44	0	0.0	100.0	0.0	1	5	13	18	7
oropharynx	39	0.06738893784666425	62.35897435897436	60.0	9.65588770343931	46	88	32	7	0	82.05128205128204	17.94871794871795	0.0	0	0	1	28	10
arm vein	37	0.06393309488016864	53.37837837837838	48.0	14.302974343648774	32	75	22	15	0	59.45945945945946	40.54054054054054	0.0	0	0	20	5	12
prefrontal cortex	33	0.057021408947177436	45.27272727272727	45.0	13.332930865137847	21	68	27	6	0	81.81818181818183	18.181818181818183	0.0	0	6	13	13	1
cervix	32	0.05529348746392963	50.53125	50.0	16.694570056004398	15	83	12	20	0	37.5	62.5	0.0	1	3	12	11	5
respiratory tract	31	0.05356556598068184	44.87096774193548	49.0	19.160274764007376	17	81	14	17	0	45.16129032258064	54.83870967741935	0.0	1	11	4	11	4
gingiva	31	0.05356556598068184	50.193548387096776	47.0	18.052551721457938	25	89	13	18	0	41.935483870967744	58.06451612903226	0.0	0	5	13	5	8
oral mucosa	30	0.051837644497434034	41.2	42.0	12.909232194908766	21	89	17	12	1	56.666666666666664	40.0	3.3333333333333335	0	4	25	0	1
bursa	29	0.05010972301418623	59.06896551724138	61.0	9.53913381243945	27	72	13	16	0	44.827586206896555	55.172413793103445	0.0	0	1	3	16	9
tendon	28	0.048381801530938434	58.07142857142857	60.5	9.026416258748013	27	72	13	15	0	46.42857142857143	53.57142857142857	0.0	0	1	3	19	5
pulmonary artery trunk	28	0.048381801530938434	51.857142857142854	55.0	9.0583061359677	34	64	20	8	0	71.42857142857143	28.57142857142857	0.0	0	0	8	20	0
hindbrain	28	0.048381801530938434	20.321428571428573	20.5	5.3475752305657975	13	35	18	10	0	64.28571428571429	35.714285714285715	0.0	12	14	2	0	0
tongue	24	0.04147011559794723	56.75	59.5	9.307547194755916	35	72	15	9	0	62.5	37.5	0.0	0	0	4	17	3
hippocampus	24	0.04147011559794723	46.166666666666664	47.5	17.472131018248476	13	83	14	10	0	58.333333333333336	41.66666666666667	0.0	2	2	12	5	3
serum	23	0.039742194114699425	50.95652173913044	49.0	16.990580975859338	27	78	13	10	0	56.52173913043478	43.47826086956522	0.0	0	3	10	5	5
forebrain	23	0.039742194114699425	31.17391304347826	34.0	7.4812017381327385	20	39	12	11	0	52.17391304347826	47.82608695652174	0.0	0	10	13	0	0
sinus	22	0.03801427263145163	49.63636363636363	48.0	11.282288920695272	33	69	6	16	0	27.27272727272727	72.72727272727273	0.0	0	0	12	8	2
white matter	21	0.036286351148203826	71.42857142857143	73.0	5.084991923016482	61	85	11	10	0	52.38095238095239	47.61904761904761	0.0	0	0	0	1	20
cervical	18	0.03110258669846042	33.0	33.5	5.636018619766346	21	41	0	18	0	0.0	100.0	0.0	0	5	13	0	0
artery	18	0.03110258669846042	47.44444444444444	51.0	15.568528670600838	19	69	11	7	0	61.111111111111114	38.88888888888889	0.0	0	4	5	7	2
rectosigmoid	17	0.02937466521521262	6.588235294117647	7.0	2.959282504455509	1	14	10	7	0	58.82352941176471	41.17647058823529	0.0	17	0	0	0	0
left ventricular	16	0.027646743731964817	43.875	46.5	14.444722219551334	16	64	7	9	0	43.75	56.25	0.0	1	3	7	5	0
midbrain	16	0.027646743731964817	29.1875	32.0	6.645487190567747	20	35	13	3	0	81.25	18.75	0.0	0	8	8	0	0
skeletal muscle	16	0.027646743731964817	40.25	33.5	31.821376463000465	10	83	13	3	0	81.25	18.75	0.0	8	0	0	3	5
pleura	15	0.025918822248717017	63.8	66.0	11.48415056874971	35	83	11	4	0	73.33333333333333	26.666666666666668	0.0	0	0	1	6	8
aorta	15	0.025918822248717017	37.4	37.0	29.139565640453284	2	82	13	2	0	86.66666666666667	13.333333333333334	0.0	5	2	3	1	4
peripheral blood	15	0.025918822248717017	59.333333333333336	64.0	29.244454093692624	1	98	8	7	0	53.333333333333336	46.666666666666664	0.0	2	1	1	4	7
blood vessel	15	0.025918822248717017	3.066666666666667	3.0	0.2581988897471611	3	4	14	1	0	93.33333333333333	6.666666666666667	0.0	15	0	0	0	0
hypopharynx	14	0.024190900765469217	62.57142857142857	64.0	7.6229843309487455	51	74	13	1	0	92.85714285714286	7.142857142857142	0.0	0	0	0	8	6
substantia nigra	14	0.024190900765469217	76.28571428571429	74.0	15.454292763991655	41	102	9	5	0	64.28571428571429	35.714285714285715	0.0	0	0	1	2	10
basal ganglia	13	0.022462979282221417	28.307692307692307	30.0	7.4987178391221825	20	39	5	8	0	38.46153846153847	61.53846153846154	0.0	0	9	4	0	0
melanoma	13	0.022462979282221417	61.92307692307692	63.0	21.269937856285722	19	84	10	3	0	76.92307692307693	23.076923076923077	0.0	0	2	1	4	6
tracheal	13	0.022462979282221417	37.69230769230769	11.0	43.49786319538125	1	98	12	1	0	92.3076923076923	7.6923076923076925	0.0	7	0	2	0	4
hypothalamus	12	0.020735057798973614	49.083333333333336	46.5	25.85785737215649	15	97	5	7	0	41.66666666666667	58.333333333333336	0.0	2	1	4	2	3
larynx	11	0.019007136315725814	67.0	66.0	7.155417527999327	54	83	8	3	0	72.72727272727273	27.27272727272727	0.0	0	0	0	5	6
whole cell	11	0.019007136315725814	5.0	5.0	0.0	5	5	3	8	0	27.27272727272727	72.72727272727273	0.0	11	0	0	0	0
cerebellum	10	0.01727921483247801	43.0	47.0	15.506271132817343	16	65	3	7	0	30.0	70.0	0.0	1	2	3	4	0
cecum	10	0.01727921483247801	51.5	53.0	13.360389215887388	30	68	6	4	0	60.0	40.0	0.0	0	1	2	5	2
synovium	10	0.01727921483247801	53.4	60.0	12.842637320010766	37	66	0	10	0	0.0	100.0	0.0	0	0	4	3	3
biliary system	10	0.01727921483247801	60.4	63.0	9.347608131376592	48	72	8	2	0	80.0	20.0	0.0	0	0	2	4	4
aortic valve	10	0.01727921483247801	63.2	62.5	4.077035960378841	58	71	10	0	0	100.0	0.0	0.0	0	0	0	7	3
endometrium	9	0.01555129334923021	47.44444444444444	51.0	30.418378947238093	0	76	1	4	4	11.11111111111111	44.44444444444444	44.44444444444444	2	0	2	1	4
lesion tissue	8	0.013823371865982408	54.0	54.0	2.138089935299395	52	56	8	0	0	100.0	0.0	0.0	0	0	0	8	0
nonlesion tissue	8	0.013823371865982408	54.0	54.0	2.138089935299395	52	56	8	0	0	100.0	0.0	0.0	0	0	0	8	0
embryonic stem cells	8	0.013823371865982408	16.875	13.5	14.035032698826992	2	50	4	4	0	50.0	50.0	0.0	7	0	1	0	0
lungs	8	0.013823371865982408	45.625	43.0	6.545172703167252	39	54	2	6	0	25.0	75.0	0.0	0	0	5	3	0
cartilage	8	0.013823371865982408	34.75	30.0	8.79529094783924	30	49	0	8	0	0.0	100.0	0.0	0	6	2	0	0
trachea	7	0.012095450382734609	45.42857142857143	32.0	22.559972982084464	25	89	4	3	0	57.14285714285714	42.857142857142854	0.0	0	1	3	2	1
nerve	7	0.012095450382734609	35.57142857142857	35.0	23.85970901510985	3	65	3	4	0	42.857142857142854	57.14285714285714	0.0	2	1	1	3	0
esophageal	6	0.010367528899486807	7.5	7.5	6.348228099241551	1	16	4	2	0	66.66666666666666	33.33333333333333	0.0	6	0	0	0	0
sigmoid	6	0.010367528899486807	40.333333333333336	38.0	17.828815627143232	22	66	4	2	0	66.66666666666666	33.33333333333333	0.0	0	2	2	1	1
retinal	6	0.010367528899486807	76.66666666666667	73.0	10.191499726078918	67	92	4	2	0	66.66666666666666	33.33333333333333	0.0	0	0	0	0	6
synovial fluid	6	0.010367528899486807	59.666666666666664	59.0	15.214028613968972	43	77	4	2	0	66.66666666666666	33.33333333333333	0.0	0	0	2	2	2
macula	6	0.010367528899486807	83.0	82.0	9.633275663033837	73	93	3	3	0	50.0	50.0	0.0	0	0	0	0	6
mouth	6	0.010367528899486807	49.833333333333336	56.0	25.166777041700563	18	83	1	5	0	16.666666666666664	83.33333333333334	0.0	1	1	0	3	1
visual cortex	6	0.010367528899486807	45.666666666666664	49.5	14.528133626404552	21	59	3	3	0	50.0	50.0	0.0	0	1	2	3	0
head and neck	6	0.010367528899486807	3.6666666666666665	4.0	0.5163977794943222	3	4	3	3	0	50.0	50.0	0.0	6	0	0	0	0
sigmoid colon	6	0.010367528899486807	56.5	56.5	8.215838362577491	49	64	6	0	0	100.0	0.0	0.0	0	0	3	3	0
femur	5	0.008639607416239006	32.0	16.0	30.422031490352513	4	65	2	3	0	40.0	60.0	0.0	3	0	0	2	0
dorsal root ganglia	5	0.008639607416239006	61.0	61.0	0.0	61	61	0	5	0	0.0	100.0	0.0	0	0	0	5	0
vocal fold	5	0.008639607416239006	60.6	58.0	24.027068069159	25	89	4	1	0	80.0	20.0	0.0	0	1	0	2	2
umbilical cord blood	5	0.008639607416239006	60.2	60.0	8.843076387773657	52	74	5	0	0	100.0	0.0	0.0	0	0	0	4	1
<ctrl100>	5	0.008639607416239006	78.2	78.0	8.197560612767678	66	89	1	4	0	20.0	80.0	0.0	0	0	0	0	5
ovarian	4	0.006911685932991204	54.5	51.0	8.386497083606082	49	67	0	0	4	0.0	0.0	100.0	0	0	1	2	1
soft palate	4	0.006911685932991204	50.25	50.5	25.395209522007622	25	75	2	2	0	50.0	50.0	0.0	0	1	1	0	2
naive cd4 t cell	4	0.006911685932991204	34.0	34.0	0.0	34	34	4	0	0	100.0	0.0	0.0	0	0	4	0	0
omentum	4	0.006911685932991204	4.5	4.5	0.5773502691896257	4	5	0	0	4	0.0	0.0	100.0	4	0	0	0	0
cornea	4	0.006911685932991204	85.0	85.0	6.928203230275509	79	91	0	4	0	0.0	100.0	0.0	0	0	0	0	4
umbilical cord	4	0.006911685932991204	11.0	4.0	14.0	4	32	1	0	3	25.0	0.0	75.0	3	0	1	0	0
colorectum	3	0.0051837644497434035	68.0	67.0	4.58257569495584	64	73	1	2	0	33.33333333333333	66.66666666666666	0.0	0	0	0	1	2
colonic organoid	3	0.0051837644497434035	49.0	48.0	5.5677643628300215	44	55	1	2	0	33.33333333333333	66.66666666666666	0.0	0	0	2	1	0
glioblastoma	3	0.0051837644497434035	55.666666666666664	52.0	10.016652800877813	48	67	3	0	0	100.0	0.0	0.0	0	0	1	1	1
endothelial	3	0.0051837644497434035	5.0	5.0	0.0	5	5	0	0	3	0.0	0.0	100.0	3	0	0	0	0
tricuspid valve	3	0.0051837644497434035	62.333333333333336	63.0	3.055050463303893	59	65	3	0	0	100.0	0.0	0.0	0	0	0	3	0
pancreatic islets	3	0.0051837644497434035	43.333333333333336	54.0	23.860706890897706	16	60	3	0	0	100.0	0.0	0.0	1	0	0	2	0
nucleus	3	0.0051837644497434035	5.0	5.0	0.0	5	5	1	2	0	33.33333333333333	66.66666666666666	0.0	3	0	0	0	0
pharynx	3	0.0051837644497434035	52.666666666666664	51.0	9.60902353693305	44	63	1	2	0	33.33333333333333	66.66666666666666	0.0	0	0	1	2	0
jejunum	3	0.0051837644497434035	58.0	61.0	21.656407827707714	35	78	3	0	0	100.0	0.0	0.0	0	0	1	1	1
fat	3	0.0051837644497434035	57.666666666666664	57.0	6.027713773341708	52	64	1	2	0	33.33333333333333	66.66666666666666	0.0	0	0	0	3	0
sigmoid colon mucosa	3	0.0051837644497434035	70.0	70.0	0.0	70	70	0	3	0	0.0	100.0	0.0	0	0	0	0	3
labial gland	2	0.003455842966495602	28.0	28.0	0.0	28	28	0	2	0	0.0	100.0	0.0	0	2	0	0	0
retina<ctrl100>	2	0.003455842966495602	75.5	75.5	0.7071067811865476	75	76	1	1	0	50.0	50.0	0.0	0	0	0	0	2
genital tract	2	0.003455842966495602	36.0	36.0	0.0	36	36	2	0	0	100.0	0.0	0.0	0	0	2	0	0
retin	2	0.003455842966495602	66.5	66.5	0.7071067811865476	66	67	1	1	0	50.0	50.0	0.0	0	0	0	0	2
vein	2	0.003455842966495602	71.0	71.0	0.0	71	71	0	2	0	0.0	100.0	0.0	0	0	0	0	2
thumb	2	0.003455842966495602	6.5	6.5	6.363961030678928	2	11	1	1	0	50.0	50.0	0.0	2	0	0	0	0
saliva	2	0.003455842966495602	22.0	22.0	1.4142135623730951	21	23	2	0	0	100.0	0.0	0.0	0	2	0	0	0
cortex	2	0.003455842966495602	41.5	41.5	3.5355339059327378	39	44	0	2	0	0.0	100.0	0.0	0	0	2	0	0
sternum	2	0.003455842966495602	66.0	66.0	14.142135623730951	56	76	0	2	0	0.0	100.0	0.0	0	0	0	1	1
meninges	2	0.003455842966495602	56.0	56.0	8.48528137423857	50	62	1	1	0	50.0	50.0	0.0	0	0	1	1	0
nasal tissue	1	0.001727921483247801	74.0	74.0		74	74	1	0	0	100.0	0.0	0.0	0	0	0	0	1
periodontal tissue	1	0.001727921483247801	0.0	0.0		0	0	0	1	0	0.0	100.0	0.0	1	0	0	0	0
thymus	1	0.001727921483247801	3.0	3.0		3	3	0	1	0	0.0	100.0	0.0	1	0	0	0	0
tibia	1	0.001727921483247801	16.0	16.0		16	16	1	0	0	100.0	0.0	0.0	1	0	0	0	0
cytosol	1	0.001727921483247801	5.0	5.0		5	5	0	1	0	0.0	100.0	0.0	1	0	0	0	0
transverse colon	1	0.001727921483247801	69.0	69.0		69	69	0	1	0	0.0	100.0	0.0	0	0	0	0	1
gray matter	1	0.001727921483247801	66.0	66.0		66	66	1	0	0	100.0	0.0	0.0	0	0	0	0	1
stomatach	1	0.001727921483247801	42.0	42.0		42	42	1	0	0	100.0	0.0	0.0	0	0	1	0	0
mediastinum	1	0.001727921483247801	40.0	40.0		40	40	0	1	0	0.0	100.0	0.0	0	0	1	0	0
</ctrl100>	1	0.001727921483247801	98.0	98.0		98	98	0	1	0	0.0	100.0	0.0	0	0	0	0	1
cerebral cortex	1	0.001727921483247801	66.0	66.0		66	66	1	0	0	100.0	0.0	0.0	0	0	0	0	1
