## Supplementary material for "Guided multi-agent AI invents highly accurate, uncertainty-aware transcriptomic aging clocks": Data files for aging clock analysis & manuscripts.: pathway_table.csv

Expert	Pathway	Official_Pathway_Name	Category	Overlap_Count	Pathway_Size	Enrichment_Ratio	Enrichment_Score	Avg_Gene_Importance	Max_Gene_Importance	Position_Score	Total_Importance	Mock_P_Value	Significance	Cluster_Bonus	Overlapping_Genes
young	Young_Expert_Cluster	Early Adult Molecular Signature (Immune System & Cell Cycle Regulation)	Expert_Specific	7	7	7.0	1521.3588031697172	0.0069204435816832	0.0144967986270785	0.96	0.0484431050717827	0.0006568753686173	High	2.0	PSMB9; SLC19A1; F2RL1; LIMD2; EPHA2; ESF1; MIR29B2CHG
old	Old_Expert_Cluster	Late Adult Molecular Signature (Metabolic Dysfunction & Stress Response)	Expert_Specific	6	6	6.0	1514.6884296550536	0.0097060250894476	0.015031149610877	0.965	0.0582361505366859	0.0006597662028914	High	2.0	AMPD3; NDUFA8; NNT; CHAMP1; CDKN2A; RGS2
very_old	Very_Old_Expert_Cluster	Elderly Molecular Signature (Cellular Senescence & Neurodegeneration)	Expert_Specific	6	6	6.0	1279.7950777313786	0.0080457667354493	0.0143949072808027	0.965	0.0482746004126963	0.0007807650243091	High	2.0	PATJ; CADM3; SKI; BIRC3; SEPTIN3; DYNLL2
middle	Middle_Expert_Cluster	Middle Age Molecular Signature (Growth Factor Signaling & RNA Processing)	Expert_Specific	3	7	3.0	83.59472126026459	0.0016139687698644	0.0030785684939473	0.7766666666666667	0.0048419063095933	0.0118210685619897	High	2.0	TENT5C; RBP1; MIR3648-2
very_old	Neuronal_Function	Neuronal Function and Synaptic Transmission	Tissue_Specific	2	10	2.0	69.0341979604956	0.0081800795160233	0.0143949072808027	0.88	0.0163601590320467	0.0142787385180604	Medium	1.0	SEPTIN3; SLC1A3
old	Mitochondrial_Function	Mitochondrial Function and Bioenergetics	Cellular_Processes	2	18	2.0	31.04658082757089	0.003975413594162	0.0072987498715519	0.5599999999999999	0.007950827188324	0.0312045770305599	Medium	1.0	COX7B; NDUFA8
very_old	Middle_Expert_Cluster	Middle Age Molecular Signature (Growth Factor Signaling & RNA Processing)	Expert_Specific	2	7	2.0	28.28724955659327	0.0029507331782951	0.004446115810424	0.79	0.0059014663565903	0.0341445514734201	Medium	1.0	TENT5C; MIR3648-2
young	Middle_Expert_Cluster	Middle Age Molecular Signature (Growth Factor Signaling & RNA Processing)	Expert_Specific	2	7	2.0	22.108893088493183	0.0023805646924301	0.003241374855861	0.635	0.0047611293848603	0.0432733838081556	Medium	1.0	GIMAP4; MIR3648-2
very_old	Growth_Factors	Growth Factor Signaling and Hormonal Regulation	Metabolic	2	9	2.0	20.9783275806903	0.0019798760768026	0.0023229436483234	0.76	0.0039597521536052	0.045499367334873	Medium	1.0	CSH2; CSH1
old	Cellular_Senescence	Cellular Senescence and Senescence-Associated Secretory Phenotype (SASP)	Aging_Hallmarks	1	11	1.0	18.199906959235538	0.0082856668159365	0.0082856668159365	0.96	0.0082856668159365	0.0520835857237829	Low	1.0	CDKN2A
old	Cell_Cycle_Control	Cell Cycle Regulation and Checkpoint Control	Cellular_Processes	1	11	1.0	18.199906959235538	0.0082856668159365	0.0082856668159365	0.96	0.0082856668159365	0.0520835857237829	Low	1.0	CDKN2A
very_old	Apoptosis	Programmed Cell Death (Apoptosis) and Survival Pathways	Cellular_Processes	1	11	1.0	12.528996307924285	0.0054582455195486	0.0054582455195486	0.94	0.0054582455195486	0.0739153132456894	Low	1.0	BIRC3
old	Immune_System	Adaptive and Innate Immune System Responses	Tissue_Specific	2	12	2.0	10.30082264629166	0.0007699007983319	0.0008246944635175	0.455	0.0015398015966638	0.0884891331630753	Medium	1.0	CCR7; ICAM2
old	Muscle_Function	Muscle Contraction and Sarcomere Organization	Tissue_Specific	1	6	1.0	8.989964549262059	0.0036580127198249	0.0036580127198249	0.93	0.0036580127198249	0.1001004553188197	Low	1.0	MYL1
middle	Growth_Factors	Growth Factor Signaling and Hormonal Regulation	Metabolic	2	9	2.0	7.605818940857201	0.0006251749873626	0.0006492511602118	0.1699999999999999	0.0012503499747253	0.1162004461019247	Medium	1.0	CSH2; GDF15
very_old	DNA_Damage_Response	DNA Damage Response and Repair Pathways	Aging_Hallmarks	1	18	1.0	3.3380733090451504	0.0012253822060301	0.0012253822060301	0.5	0.0012253822060301	0.2305170818379068	Low	1.0	BRCA2
very_old	Genomic_Instability	Genomic Instability and Chromosomal Aberrations	Aging_Hallmarks	1	13	1.0	3.3380733090451504	0.0012253822060301	0.0012253822060301	0.5	0.0012253822060301	0.2305170818379068	Low	1.0	BRCA2
very_old	Old_Expert_Cluster	Late Adult Molecular Signature (Metabolic Dysfunction & Stress Response)	Expert_Specific	1	6	1.0	2.989076288938416	0.0010757474228739	0.0010757474228739	0.44	0.0010757474228739	0.2506846015386992	Low	1.0	AMPD3
very_old	RNA_Processing	RNA Processing, Splicing, and Post-Transcriptional Regulation	Metabolic	1	10	1.0	2.88687683977182	0.0010620548855513	0.0010620548855513	0.4	0.0010620548855513	0.2572759676271876	Low	1.0	SCARNA2
middle	Neuronal_Function	Neuronal Function and Synaptic Transmission	Tissue_Specific	1	10	1.0	2.8778925923722136	0.0008099953411146	0.0008099953411146	0.59	0.0008099953411146	0.2578720209958864	Low	1.0	NRCAM
old	Vascular_System	Vascular Function and Endothelial Cell Biology	Tissue_Specific	1	8	1.0	2.7735355845466	0.0008246944635175	0.0008246944635175	0.52	0.0008246944635175	0.2650034636204849	Low	1.0	ICAM2
young	Immune_System	Adaptive and Innate Immune System Responses	Tissue_Specific	1	12	1.0	2.4942689788340804	0.001227025873959	0.001227025873959	0.12	0.001227025873959	0.2861828914881264	Low	1.0	GIMAP6
old	Energy_Metabolism	Mitochondrial Energy Metabolism and Oxidative Phosphorylation	Metabolic	1	10	1.0	1.9329304606233568	0.0006520773167721	0.0006520773167721	0.17	0.0006520773167721	0.3409559188073837	Low	1.0	COX7B
middle	Signal_Transduction	Signal Transduction and Intracellular Signaling Cascades	Cellular_Processes	1	8	1.0	1.701864873468834	0.0006055328994989	0.0006055328994989	0.06	0.0006055328994989	0.3701147343894121	Low	1.0	STAT5A
middle	Immune_System	Adaptive and Innate Immune System Responses	Tissue_Specific	1	12	1.0	1.701864873468834	0.0006055328994989	0.0006055328994989	0.06	0.0006055328994989	0.3701147343894121	Low	1.0	STAT5A
